# Granuloma Dual RNA-Seq Reveals Composite Transcriptional Programs Driven by Neutrophils and Necrosis within Tuberculous Granulomas

**DOI:** 10.1101/2025.04.26.650783

**Authors:** Gopinath Viswanathan, Erika J. Hughes, Mingyu Gan, Ana María Xet-Mull, Graham Alexander, Devjanee Swain-Lenz, Qingyun Liu, David M. Tobin

## Abstract

Mycobacterial granulomas lie at the center of tuberculosis (TB) pathogenesis and represent a unique niche where infecting bacteria survive in nutrient-restricted conditions and in the face of a host immune response. The granuloma’s necrotic core, where bacteria reside extracellularly in humans, is difficult to assess in many experimentally tractable models. Here, using necrotic mycobacterial granulomas in adult zebrafish, we develop dual RNA-seq across different host genotypes to identify the transcriptional alterations that enable bacteria to survive within this key microenvironment. Through pharmacological and genetic interventions, we find that neutrophils within mature, necrotic granulomas promote bacterial growth, in part through upregulation of the bacterial *devR* regulon. We identify conserved suites of bacterial transcriptional programs induced only in the context of this unique necrotic extracellular niche, including bacterial modules related to K^+^ transport and *rpf* genes. Analysis of *Mycobacterium tuberculosis* strains across diverse lineages and human populations suggests that granuloma-specific transcriptional modules are targets for bacterial genetic adaptation in the context of human infection.

**Summary sentence:** Dual host-pathogen transcriptional profiling defines granuloma-specific programs during mycobacterial infection.
