## Supplementary Table 1 for "Granuloma Dual RNA-Seq Reveals Composite Transcriptional Programs Driven by Neutrophils and Necrosis within Tuberculous Granulomas"

### Sheet: Cell_counts
	Cell count	Percent
Group 0	112	43.75
Group 1	72	28.125
Group 2	72	28.125

### Sheet: Group_0_DE_markers
Gene short name	p Value	Log2 differential expression	% of cells with detectable transcript levels (Group 0)	% of cells with detectable transcript levels (Group 1 + Group 2)	Adjusted p Value
b2m	3.71e-16	0.518227	100	100	7.18e-12
b2ml	2.41e-15	0.422484	100	100	4.67e-11
mt-co3	6.96e-15	0.275766	100	100	1.35e-10
vsir	1.68e-11	0.549029	98.2	84.7	3.25e-07
mt-nd1	2.2e-11	0.343471	100	99.3	4.26e-07
mt-atp6	1.17e-10	0.293995	100	99.3	2.27e-06
mhc2dab	1.55e-10	1.03426	58	20.8	3e-06
il6r	3.22e-10	0.567143	99.1	89.6	6.23e-06
mt-nd2	4.72e-09	0.36573	99.1	97.9	9.15e-05
si:dkey-26c10.5	6.04e-09	0.874815	65.2	35.4	0.000116963
nfkbiab	1.67e-08	0.564986	85.7	66.7	0.000323368
zgc:64051	2.58e-08	0.352303	99.1	93.8	0.000500235
cd74b	2.81e-08	0.853798	70.5	41.7	0.000543021
rnf213a	2.92e-08	0.642152	92.9	86.8	0.000566056
si:ch211-132p1.3	5.38e-08	0.491437	93.8	85.4	0.00104201
lect2l	1.83e-07	0.363548	99.1	99.3	0.00353953
txnipa	2.89e-07	0.490358	96.4	89.6	0.00560141
anxa3b	1.15e-06	0.4107	98.2	93.1	0.0222669
si:ch211-1a19.3	1.58e-06	0.911204	36.6	13.2	0.0305131
itm2bb	2.5e-06	0.351491	97.3	95.1	0.0483736
spi1a	3.71e-06	0.512867	76.8	65.3	0.071843
gpr183a	4.49e-06	0.477171	67	42.4	0.0868532
si:ch1073-392o20.2	4.94e-06	0.510205	74.1	54.9	0.0956214
ponzr1	6.3e-06	0.363399	89.3	76.4	0.121897
snx10b	6.69e-06	0.465037	84.8	79.2	0.129464
zgc:162730	7.34e-06	0.324245	92	84	0.142072
si:dkeyp-9d4.2	9.68e-06	0.780489	53.6	33.3	0.187364
fes	1.05e-05	0.596841	55.4	40.3	0.202913
mhc1zba	1.15e-05	0.26312	100	99.3	0.222116
mhc1uka	1.31e-05	0.463624	70.5	55.6	0.254326
ptmaa	1.35e-05	0.474922	89.3	81.9	0.261228
dicp3.1	1.49e-05	0.484975	50.9	31.2	0.288228
CABZ01046997.1	1.64e-05	0.468753	29.5	9	0.317653
sept9b	1.68e-05	0.630995	44.6	23.6	0.325808
helz2	3e-05	0.495394	25.9	7.6	0.580595
si:dkey-195m11.11	3.09e-05	0.546962	78.6	72.9	0.598282
RASSF5	4.45e-05	0.503962	63.4	51.4	0.862281
banf1	5.17e-05	0.437347	77.7	68.1	1
sowahd	5.64e-05	0.486155	67	61.1	1
si:cabz01036022.1	5.81e-05	0.402421	89.3	83.3	1
si:ch211-219a4.3	5.98e-05	0.520084	50.9	31.9	1
si:ch211-136m16.8	7.78e-05	0.406163	89.3	81.2	1
cox6a2	9.32e-05	0.378671	87.5	82.6	1
si:dkeyp-68b7.12	0.000102519	0.36165	69.6	56.9	1
akap13	0.000104	0.383563	75.9	69.4	1
gpx1a	0.000115483	0.512992	79.5	72.2	1
tpm1	0.000130275	0.403709	68.8	59.7	1
si:dkey-19b23.14	0.000144635	0.506852	83	77.1	1
fcer1g	0.000152727	0.489652	39.3	22.2	1
hic1	0.000195047	0.308186	82.1	72.9	1
klf13	0.000208047	0.395045	25	8.3	1
BX005421.1	0.000229099	0.329483	15.2	2.8	1
relb	0.000248505	0.445129	61.6	50.7	1
nck1b	0.000251588	0.289927	92	84.7	1
mpx	0.000277372	0.525664	56.2	39.6	1
calcoco2	0.000300977	0.303679	76.8	67.4	1
cd82a	0.000312595	0.447231	46.4	29.2	1
arhgdig	0.000313112	0.29378	90.2	88.9	1
zmp:0000001139	0.000318243	0.457006	23.2	8.3	1
si:ch211-193e13.5	0.000327852	0.474903	72.3	69.4	1
gbp1	0.000361252	0.362907	84.8	83.3	1
si:ch211-226m16.2	0.000416052	0.493185	29.5	13.2	1
tap2a	0.000486605	0.407501	34.8	18.1	1
ogfrl1	0.000574408	0.59392	32.1	16.7	1
psmb13a	0.000575256	0.332961	67	61.8	1
si:dkey-27h10.2	0.000600668	0.363409	95.5	94.4	1
CR753876.1	0.000633703	0.539941	65.2	50	1
foxo1a	0.000702892	0.38999	66.1	54.9	1
hsd3b7	0.000705667	0.546247	68.8	59.7	1
srrm2	0.000748593	0.360465	60.7	52.8	1
si:rp71-36a1.5.1	0.000827834	0.313693	73.2	67.4	1
sult2st3	0.000864101	0.400946	42	25	1
csf2rb	0.00102744	0.388058	72.3	69.4	1
si:ch211-245h14.1	0.00103826	0.313708	19.6	6.9	1
cd74a	0.00112131	0.668239	45.5	28.5	1
dnmt1	0.00116481	0.367262	18.8	6.2	1
zgc:152863	0.00144563	0.553569	60.7	49.3	1
MARK4	0.00151045	0.394057	46.4	32.6	1
als2a	0.00152604	0.268379	14.3	3.5	1
ltb4r	0.00168094	0.326024	74.1	66	1
eepd1	0.0017047	0.303299	26.8	12.5	1
psmb8a	0.00171132	0.307228	81.2	81.9	1
dlc	0.00180219	0.44628	53.6	40.3	1
kctd12.2	0.00180456	0.432782	32.1	18.8	1
kif21b	0.00191778	0.26016	15.2	4.2	1
tsc22d3	0.00193009	0.489035	69.6	63.9	1
si:dkey-40c23.2	0.00200209	0.304779	24.1	11.1	1
cebpb	0.00200728	0.308706	97.3	95.8	1
fybb	0.00206252	0.25221	87.5	79.9	1
BX901920.1	0.00208598	0.346245	89.3	88.2	1
BX004816.2	0.00217763	0.613491	21.4	9	1
si:ch211-243a20.4	0.00222943	0.37619	64.3	59.7	1
si:busm1-266f07.2	0.00227012	0.44804	26.8	12.5	1
slc48a1b	0.00248467	0.357111	29.5	16	1
hck	0.00249862	0.280698	69.6	62.5	1
zbtb16a	0.00251802	0.308679	8	0.7	1
cst3	0.00256173	0.292131	77.7	81.9	1
si:rp71-1g18.13	0.00267295	0.479977	38.4	26.4	1
si:ch211-210b2.4	0.00271276	0.642486	17	5.6	1
CABZ01078737.1	0.00284859	0.557243	57.1	43.8	1
cybb	0.00296034	0.297354	70.5	61.1	1
camk1db	0.00302213	0.427108	50.9	44.4	1
si:ch211-217k17.11	0.003098	0.552118	39.3	27.8	1
si:dkey-188i13.6	0.00310181	0.480483	10.7	2.1	1
CU984600.2	0.00314413	0.328997	10.7	2.1	1
glipr1a	0.00341145	0.361575	31.2	18.1	1
si:dkey-85k7.12	0.00369041	0.314173	11.6	2.8	1
rbck1	0.00374827	0.346388	39.3	27.1	1
skia	0.0038075	0.3279	65.2	56.2	1
stk17b	0.00424423	0.27173	73.2	71.5	1
tnip2	0.00427331	0.497644	50	38.9	1
chst14	0.0046215	0.456652	12.5	3.5	1
crcp	0.0046759	0.300187	12.5	3.5	1
nlrc3l1	0.0046759	0.268775	12.5	3.5	1
CABZ01073795.1	0.00479353	0.48978	40.2	25.7	1
jak1	0.00519037	0.374934	75.9	76.4	1
CU467110.1	0.00528803	0.419891	22.3	11.1	1
xaf1	0.00529596	0.449293	46.4	38.9	1
wasa	0.00544586	0.511449	52.7	47.9	1
ptpn6	0.00559918	0.351129	74.1	66	1
acp5a	0.00564765	0.528749	17.9	6.9	1
nlrc5	0.00566595	0.279115	14.3	4.9	1
CABZ01115113.1	0.00566932	0.34889	43.8	36.8	1
si:ch211-217k17.12	0.00571506	0.316872	9.8	2.1	1
psmb10	0.00597094	0.336684	50	45.8	1
setdb1b	0.00610046	0.306147	19.6	9	1
itm2cb	0.00620347	0.429901	31.2	20.1	1
bida	0.00636346	0.498806	44.6	34.7	1
ptprr	0.00642155	0.309491	75	73.6	1
zgc:158868	0.00686378	0.378801	63.4	61.1	1
hmgn2	0.00697414	0.300332	87.5	86.8	1
si:dkeyp-1h4.6	0.00734562	0.38222	14.3	4.9	1
ube2g1a	0.00736249	0.307581	35.7	24.3	1
si:ch211-108d22.2	0.00758877	0.347861	42	31.9	1
lyn	0.00765046	0.298347	83	79.2	1
ndnl2	0.00771591	0.260977	15.2	5.6	1
tapbp.1	0.00772391	0.501384	42	33.3	1
ATP11B	0.00803046	0.283726	56.2	50.7	1
mxg	0.00807348	0.357838	20.5	9	1
gtf2e2	0.0086235	0.314594	36.6	27.8	1
cnn2	0.00863873	0.268105	75	70.8	1
hbegfa	0.00876425	0.36271	48.2	39.6	1
CU984600.1	0.00892009	0.33641	25	13.9	1
hmgb1a	0.00914646	0.273557	76.8	75.7	1
zgc:152791	0.00927715	1.24675	25.9	15.3	1
BX322618.1	0.0094271	0.383406	70.5	70.8	1
card9	0.00989469	0.466	66.1	67.4	1

### Sheet: Group_1_DE_markers
Gene short name	p Value	Log2 differential expression	% of cells with detectable transcript levels (Group 1)	% of cells with detectable transcript levels (Group 0 + Group 2)	Adjusted p Value
tpt1	4.43e-16	0.556179	100	100	8.58e-12
rplp0	7.48e-16	0.54565	100	96.7	1.45e-11
pfn1	8.86e-16	0.58896	100	100	1.72e-11
si:ch1073-67j19.1	1.02e-15	1.72213	80.6	32.1	1.97e-11
tmsb4x	2.53e-15	0.591934	100	99.5	4.9e-11
eef2b	4.66e-15	0.718443	95.8	81	9.02e-11
cotl1	6.54e-15	0.746759	98.6	84.8	1.27e-10
capgb	1.31e-14	0.743056	73.6	22.3	2.54e-10
itln1	4.65e-14	0.83372	94.4	57.6	8.99e-10
gapdhs	5.11e-14	0.600033	100	97.8	9.88e-10
s1pr4	7.42e-14	1.05073	48.6	7.1	1.44e-09
actb2	2.43e-13	0.500663	100	100	4.71e-09
cfap100	1.26e-12	0.627259	29.2	1.1	2.44e-08
si:dkey-169i5.4	1.68e-12	0.560514	58.3	13.6	3.26e-08
suclg1	1.69e-12	0.499689	100	93.5	3.26e-08
arpc3	4e-12	0.577663	100	77.7	7.75e-08
gapdh	7.25e-12	0.827847	62.5	17.9	1.4e-07
arpc1b	1.08e-11	0.507686	100	91.8	2.08e-07
capza1b	1.5e-11	0.506558	100	76.6	2.9e-07
si:dkeyp-46h3.3	1.78e-11	0.601045	25	0.5	3.44e-07
s100a10b	3.03e-11	0.607315	100	96.7	5.87e-07
sult2st1	4.97e-11	0.568562	51.4	11.4	9.62e-07
eef1b2	5.69e-11	0.475251	98.6	88	1.1e-06
ppiab	1.16e-10	0.510988	97.2	88	2.24e-06
gpia	1.19e-10	0.583989	94.4	61.4	2.3e-06
si:zfos-2326c3.2	1.61e-10	0.7169	80.6	41.3	3.12e-06
prdx6	2.2e-10	0.555183	94.4	84.8	4.25e-06
CT030188.1	3.53e-10	0.522013	100	88	6.84e-06
prdx5	4.35e-10	0.551436	98.6	78.8	8.42e-06
eef1a1l2	4.5e-10	0.312134	100	100	8.71e-06
lta4h	1.18e-09	0.650603	77.8	41.8	2.28e-05
hsp90ab1	1.69e-09	0.4139	100	99.5	3.27e-05
vat1	2.07e-09	0.429225	55.6	15.2	4.01e-05
fblim1	2.24e-09	0.366125	27.8	2.7	4.33e-05
rpl19	2.29e-09	0.272573	100	99.5	4.44e-05
CABZ01046432.1	2.39e-09	0.382126	30.6	3.8	4.63e-05
flna	2.99e-09	0.570912	37.5	7.6	5.78e-05
ppiaa	3.53e-09	0.56424	98.6	89.1	6.83e-05
pdia4	3.65e-09	0.43299	31.9	4.3	7.07e-05
dgat1b	3.8e-09	0.350256	33.3	4.9	7.36e-05
hyal6	4.25e-09	0.693015	33.3	5.4	8.22e-05
eef1g	4.42e-09	0.454848	100	88	8.55e-05
icn	4.7e-09	0.685179	98.6	87	9.11e-05
scinlb	5.52e-09	0.490067	100	83.2	0.00010688
hspa8	5.79e-09	0.391359	100	100	0.000112118
crip1	8.38e-09	0.675837	95.8	72.3	0.000162277
rack1	1.01e-08	0.342789	100	95.7	0.000195704
pgk1	1.21e-08	0.568688	97.2	80.4	0.000233716
selenow1	1.23e-08	0.4687	98.6	82.1	0.000238687
eno1a	1.54e-08	0.425324	100	95.7	0.000297265
mapre1a	1.68e-08	0.489243	100	79.9	0.000324432
cfl1	2.18e-08	0.348789	100	97.3	0.000421223
rac2	2.5e-08	0.38065	100	92.9	0.000483781
si:dkey-238m4.4	2.64e-08	0.382166	50	14.7	0.000510472
arpc2	2.74e-08	0.337807	98.6	94	0.000530376
cox6b2	2.78e-08	0.38423	100	86.4	0.000537704
triobpa	2.93e-08	0.349382	26.4	3.3	0.000566649
nccrp1	3.01e-08	0.361333	100	100	0.000582007
sucla2	3.04e-08	0.474729	56.9	19	0.000589381
cct5	3.25e-08	0.538455	73.6	40.2	0.000628656
aif1l	3.84e-08	0.38322	98.6	93.5	0.000742596
coro1a	4.01e-08	0.532111	95.8	77.7	0.000777034
hcls1	4.33e-08	0.547654	77.8	38	0.000839065
abhd2a	4.62e-08	0.507831	97.2	71.7	0.000894195
atp5if1b	5.07e-08	0.489977	90.3	66.8	0.000982058
lpcat2	7.92e-08	0.448969	52.8	16.3	0.00153299
hk1	8.01e-08	0.469318	70.8	28.8	0.00155063
calm1b	9.64e-08	0.556975	87.5	63.6	0.00186561
mibp2	1.29e-07	0.423864	95.8	63.6	0.00248921
arpc4	1.53e-07	0.412896	97.2	69	0.00296864
rpa1	1.57e-07	0.583787	45.8	14.7	0.00303432
dbi	1.61e-07	0.409852	83.3	40.2	0.00311771
rpl5a	1.65e-07	0.411897	95.8	85.3	0.0032014
agla	1.88e-07	0.263704	26.4	3.8	0.00363855
psmb6	2.46e-07	0.380327	73.6	28.8	0.00475769
ybx1	3.11e-07	0.32289	100	95.7	0.00601425
ephx2	3.16e-07	0.470154	91.7	61.4	0.00611867
cyfip2	3.56e-07	0.313628	31.9	6.5	0.00688934
plpp1a	4.08e-07	0.454946	70.8	32.1	0.00789539
cdipt	4.38e-07	0.371135	52.8	18.5	0.00848513
TXN	4.56e-07	0.336285	100	91.3	0.00881762
arpc5b	5.09e-07	0.451354	80.6	41.3	0.0098601
si:ch211-9d9.1	5.28e-07	0.488597	77.8	43.5	0.0102128
arhgdia	6.29e-07	0.404267	94.4	67.4	0.0121706
scpp8	6.31e-07	0.755806	65.3	31.5	0.0122235
eda	6.43e-07	0.303205	43.1	12	0.0124448
serpinb14	6.96e-07	0.317482	37.5	9.8	0.0134809
si:ch73-208g10.1	7.49e-07	0.391153	59.7	22.3	0.0145005
gpx4b	8.32e-07	0.396939	75	34.8	0.0161008
unc50	8.56e-07	0.31215	43.1	12.5	0.0165724
RPS17	9.01e-07	0.309567	100	97.3	0.0174378
pkma	9.16e-07	0.391125	100	91.8	0.017732
anxa4	1.03e-06	0.463122	88.9	57.1	0.0200168
npsn	1.07e-06	0.308117	30.6	6.5	0.0207424
glo1	1.09e-06	0.324243	100	96.7	0.0211036
moxd1	1.1e-06	0.455543	47.2	16.8	0.0213471
myl12.1	1.12e-06	0.306772	100	97.3	0.0216124
bdh1	1.16e-06	0.280307	30.6	6.5	0.0224823
phldb1b	1.23e-06	0.351413	25	4.3	0.0237865
slc39a10	1.26e-06	0.372698	41.7	12.5	0.024472
si:dkey-165a24.10	1.27e-06	0.40948	45.8	16.3	0.024658
cct4	1.34e-06	0.451957	72.2	36.4	0.0258686
tubb4b	1.51e-06	0.347746	100	90.8	0.0291405
ldhba	1.51e-06	0.391812	93.1	55.4	0.0291657
sult5a1	1.58e-06	0.566692	93.1	78.3	0.0305184
aldoaa	1.61e-06	0.296071	98.6	96.2	0.0312164
mfng	1.71e-06	0.340757	61.1	24.5	0.0330309
psmb7	1.73e-06	0.293795	22.2	3.3	0.0333954
lygl1	1.81e-06	0.355623	100	92.9	0.0350438
zgc:153867	1.9e-06	0.368281	95.8	84.8	0.0366855
rpl7a	2.03e-06	0.285907	97.2	98.4	0.0392408
klf7b	2.18e-06	0.406937	55.6	20.7	0.0421493
cyba	2.3e-06	0.333028	100	92.9	0.0446094
gyg1a	2.4e-06	0.287873	36.1	9.8	0.0463853
eno3	2.63e-06	0.36356	100	81.5	0.0508604
tcp1	2.67e-06	0.402088	59.7	26.6	0.0516499
wasb	2.84e-06	0.441132	86.1	55.4	0.0549202
actb1	2.85e-06	0.339713	98.6	97.8	0.0551982
arpc5a	2.86e-06	0.42281	77.8	46.2	0.0553642
jakmip1	2.87e-06	0.396612	54.2	21.2	0.0555947
hmgn7	3.06e-06	0.365965	59.7	25.5	0.0592433
slc16a1b	3.06e-06	0.280227	27.8	6	0.0592571
atp6v1g1	3.23e-06	0.282754	100	82.6	0.0624945
kif7	3.37e-06	0.342729	27.8	6	0.0652615
agpat4	3.46e-06	0.387741	38.9	12.5	0.0669156
cnp	3.53e-06	0.364071	87.5	52.7	0.0683948
lcp1	3.73e-06	0.482834	88.9	65.2	0.0721831
ldha	3.97e-06	0.36008	98.6	90.2	0.0769422
cyb5a	4.1e-06	0.434441	69.4	33.7	0.0794006
iqsec1b	4.21e-06	0.293029	16.7	1.6	0.0815191
cfbl	4.67e-06	0.43207	95.8	73.9	0.0903532
txndc17	5e-06	0.345239	54.2	21.7	0.0967743
parvg	5.96e-06	0.356916	55.6	21.7	0.115447
pgam1a	6.55e-06	0.33501	95.8	78.3	0.126724
atp6v0e1	6.56e-06	0.318015	98.6	73.9	0.12702
thy1	6.62e-06	0.491466	62.5	29.9	0.128165
flot1b	6.64e-06	0.339183	43.1	14.7	0.128482
eif3ha	6.65e-06	0.36851	79.2	46.2	0.128769
cmpk	7.6e-06	0.350942	59.7	25	0.1471
eif3i	7.82e-06	0.362499	63.9	28.8	0.151293
rps6ka1	8.13e-06	0.39037	88.9	53.3	0.157403
snx4	8.23e-06	0.337852	45.8	16.8	0.159266
serpinb1l3	8.26e-06	0.299265	62.5	26.6	0.159802
csrp1a	8.8e-06	0.300785	40.3	12.5	0.170332
tmem263	8.98e-06	0.357569	29.2	7.6	0.173804
cmtm7	9.41e-06	0.325938	44.4	16.3	0.182185
bloc1s4	1.03e-05	0.292575	26.4	6	0.200249
actn1	1.09e-05	0.272789	48.6	17.4	0.210228
ptgis	1.15e-05	0.446202	90.3	62	0.222999
spns3	1.23e-05	0.322968	80.6	43.5	0.239027
srd5a2a	1.24e-05	0.303573	30.6	8.2	0.240291
BX908782.2	1.28e-05	0.338226	100	100	0.247271
sptlc2a	1.41e-05	0.27083	45.8	16.3	0.273116
serpinb1l1	1.46e-05	0.380239	76.4	43.5	0.282864
abracl	1.49e-05	0.391833	87.5	62.5	0.287571
tomm7	1.6e-05	0.398435	80.6	52.2	0.309108
rbm33a	1.68e-05	0.254194	18.1	2.7	0.325596
vdac2	1.7e-05	0.311802	95.8	77.2	0.328422
skap2	1.79e-05	0.311708	88.9	53.8	0.346372
ca6	1.8e-05	0.332678	34.7	10.9	0.347697
cbsb	1.96e-05	0.424629	52.8	23.9	0.379673
mid1ip1b	1.99e-05	0.388311	88.9	52.2	0.385593
si:ch73-234b20.5	2e-05	0.298616	48.6	18.5	0.387698
gng5	2.11e-05	0.305383	94.4	83.2	0.408334
stambpa	2.18e-05	0.270095	30.6	8.7	0.42265
rps3a	2.23e-05	0.301327	100	97.3	0.430772
atp6v1e1b	2.24e-05	0.265274	88.9	53.3	0.43406
cfl1l	2.26e-05	0.49657	68.1	37	0.438024
psmc1a	2.38e-05	0.289612	44.4	16.3	0.461648
gnmt	2.51e-05	0.261297	40.3	13.6	0.4855
mxi1	2.65e-05	0.334501	88.9	54.3	0.512944
capza1a	2.77e-05	0.376356	91.7	66.8	0.536643
atp6v1aa	2.87e-05	0.329959	65.3	31.5	0.556324
tpst1	2.91e-05	0.265949	37.5	12.5	0.56357
eif4a1b	2.95e-05	0.344227	66.7	33.2	0.570519
mrps30	3.07e-05	0.29675	27.8	7.6	0.594291
eif2s3	3.22e-05	0.38636	70.8	39.7	0.623684
rps5	3.33e-05	0.263205	100	97.8	0.643785
spock3	3.62e-05	0.323467	26.4	7.1	0.701171
illr4	3.67e-05	0.342301	97.2	85.3	0.709652
pgm1	3.95e-05	0.406643	44.4	18.5	0.763949
ipo7	4.08e-05	0.317849	95.8	71.7	0.790389
zgc:56585	4.23e-05	0.288886	26.4	7.1	0.819334
tasor2	4.27e-05	0.318048	38.9	13.6	0.826704
zgc:153317	4.36e-05	0.328487	98.6	81.5	0.843859
si:ch211-214j24.10	4.44e-05	0.310783	79.2	47.8	0.859369
vma21	4.51e-05	0.271963	52.8	21.7	0.873531
psmc4	4.53e-05	0.353036	66.7	32.6	0.876003
txndc12	4.65e-05	0.276737	45.8	17.9	0.899406
tmem59	4.83e-05	0.314664	69.4	35.3	0.93487
f5	5.02e-05	0.583949	18.1	3.3	0.97261
reep5	5.27e-05	0.261946	97.2	81	1
ola1	5.6e-05	0.284073	79.2	45.7	1
atp5mc3a	5.84e-05	0.322633	77.8	44	1
sall1a	6e-05	0.310167	40.3	14.7	1
lsm6	6.73e-05	0.26195	31.9	10.3	1
alas1	6.75e-05	0.269678	98.6	77.2	1
cox7b	7e-05	0.266074	98.6	89.7	1
calm3b	7.24e-05	0.336865	84.7	48.9	1
ero1a	7.28e-05	0.269804	43.1	16.3	1
tpm3	7.75e-05	0.309184	94.4	68.5	1
si:ch211-105j21.9	9.05e-05	0.309328	55.6	25	1
si:dkey-102g19.3	9.17e-05	0.291609	98.6	97.8	1
si:dkey-110g7.8	0.000103897	0.315904	33.3	11.4	1
ppdpfa	0.00011058	0.262697	72.2	38.6	1
taok1a	0.000111377	0.313654	26.4	7.6	1
aldh1l1	0.000117341	0.267513	25	7.1	1
ppifb	0.000121198	0.259727	40.3	16.3	1
timm23a	0.000124482	0.26698	36.1	13	1
si:dkey-112e7.2	0.000124531	0.286522	58.3	28.8	1
rab44	0.000126669	0.269241	100	81	1
actr2a	0.000129242	0.333675	86.1	54.9	1
serpine2	0.00014392	0.303968	72.2	38.6	1
anxa5b	0.000148029	0.322056	54.2	24.5	1
clic1	0.000150355	0.35276	88.9	63.6	1
fkbp2	0.000153344	0.25374	48.6	21.2	1
tuba8l	0.000155992	0.330796	90.3	70.7	1
anapc16	0.000169042	0.270741	45.8	19	1
grk6	0.000172621	0.331328	51.4	23.9	1
cox6b1	0.000175089	0.306859	94.4	77.2	1
si:ch211-66e2.3	0.000184895	0.35662	51.4	22.8	1
lbr	0.000191669	0.285714	37.5	14.7	1
cox6a1	0.000196596	0.302781	98.6	78.8	1
tmem258	0.000203282	0.280496	66.7	34.2	1
p4ha1b	0.000229996	0.267301	47.2	21.7	1
rbpjb	0.000234581	0.262919	79.2	44	1
si:dkey-222f8.3	0.00024712	0.258574	69.4	37.5	1
plekhf1	0.000249545	0.318306	97.2	82.1	1
nsa2	0.00025521	0.260592	93.1	76.6	1
tcnbb	0.000263672	0.766296	86.1	70.1	1
vamp3	0.000267288	0.29836	79.2	48.4	1
usf1l	0.000305154	0.298587	44.4	20.1	1
tprg1	0.000343896	0.295657	59.7	30.4	1
ifngr2	0.000356868	0.266019	62.5	31.5	1
gys1	0.000394713	0.263244	44.4	20.1	1
b3gnt5a	0.000409887	0.410441	62.5	33.7	1
spice1	0.000419611	0.326663	55.6	29.3	1
eif3m	0.00043647	0.290766	90.3	67.4	1
atp6ap2	0.000450593	0.269803	97.2	85.3	1
tmsb1	0.000494224	0.329358	91.7	73.4	1
capns1a	0.00049959	0.255955	51.4	26.1	1
prkcsh	0.00050541	0.265732	54.2	26.1	1
pak2a	0.000526866	0.25337	55.6	28.8	1
atp5f1d	0.000554905	0.251181	84.7	53.8	1
gnb1a	0.000583719	0.327956	87.5	65.2	1
rps6ka3a	0.000604023	0.296179	40.3	17.9	1
SERP1	0.000620282	0.296094	62.5	33.7	1
atp5f1c	0.000634926	0.326357	75	47.8	1
plpp3	0.000654723	0.341626	31.9	13.6	1
arl6ip1	0.000659657	0.262597	98.6	92.9	1
eif3s10	0.000673053	0.258276	56.9	28.8	1
sh3bgrl3	0.000688148	0.320427	63.9	35.3	1
sema4e	0.000832527	0.261747	22.2	7.1	1
steap4	0.00084727	0.391169	11.1	1.6	1
atp5md	0.000894544	0.255121	80.6	52.2	1
cd81a	0.00100596	0.346397	79.2	56.5	1
ndufa4	0.00104987	0.320036	90.3	66.8	1
ap2m1a	0.0010791	0.269828	77.8	46.2	1
sh3bgrl	0.00118536	0.305067	70.8	44.6	1
mmp13a.1	0.00119307	0.46669	88.9	84.2	1
si:dkey-7j14.6	0.00120482	0.271124	59.7	32.6	1
f11r.1	0.00120662	0.251088	58.3	31	1
si:ch211-203d1.3	0.00123189	0.380187	58.3	34.2	1
timp2b	0.00134721	0.402921	98.6	94.6	1
vamp8	0.00141685	0.26554	62.5	37.5	1
eif3d	0.00152232	0.288519	73.6	48.9	1
hexb	0.00158687	0.25466	41.7	20.1	1
h1fx	0.00166536	0.633959	50	27.7	1
gtpbp4	0.00179412	0.282125	59.7	36.4	1
cct3	0.00189632	0.276815	54.2	27.7	1
adam19b	0.00213697	0.363392	54.2	34.8	1
rpl5b	0.00225521	0.254022	81.9	62.5	1
cct7	0.00228562	0.299979	44.4	23.4	1
prkcda	0.00403616	0.271409	48.6	26.1	1
sap30l	0.00457543	0.27395	81.9	54.9	1
rab11ba	0.0064012	0.281678	66.7	41.8	1
st3gal3a	0.00729065	0.272107	37.5	19.6	1
zgc:175214	0.00730942	0.309253	59.7	37	1
lxn	0.00971036	0.309804	62.5	40.8	1

### Sheet: Group_2_DE_markers
Gene short name	p Value	Log2 differential expression	% of cells with detectable transcript levels (Group 2)	% of cells with detectable transcript levels (Group 0 + Group 1)	Adjusted p Value
fthl27	4.29e-19	2.57427	98.6	85.9	8.3e-15
cd63	1.77e-17	0.658771	100	100	3.42e-13
fthl31	4.48e-15	1.0842	37.5	2.2	8.67e-11
BX120005.1	2.91e-13	1.24003	58.3	16.3	5.63e-09
dusp2	5.06e-12	1.56085	68.1	29.9	9.79e-08
rasgef1ba	7.56e-12	1.12477	88.9	52.7	1.46e-07
nr4a3	1.44e-11	1.33269	33.3	3.3	2.78e-07
maff	4.75e-11	0.869347	91.7	58.2	9.19e-07
cth	5.63e-11	1.07131	61.1	23.9	1.09e-06
mcl1a	8.37e-11	0.937264	100	99.5	1.62e-06
pmaip1	1.15e-10	1.01344	88.9	60.3	2.23e-06
chmp4ba	1.42e-10	1.11861	83.3	61.4	2.75e-06
csrnp1b	2.21e-10	0.579229	31.9	3.8	4.28e-06
tnfb	4.94e-10	0.887524	80.6	44	9.57e-06
tspan36	8.65e-10	0.889161	38.9	7.6	1.67e-05
nr4a1	3.33e-09	1.55691	45.8	14.7	6.44e-05
stoml3b	8.2e-09	1.22986	56.9	24.5	0.000158757
cebpa	1.09e-08	1.03672	33.3	6.5	0.000210327
junbb	2.38e-08	1.06953	48.6	17.4	0.000460284
sqstm1	2.59e-08	1.15592	68.1	42.9	0.000500603
f3b	2.81e-08	1.65775	65.3	34.8	0.000544691
rcan1a	3.17e-08	1.42685	51.4	19.6	0.000613664
anxa11a	3.9e-08	1.28958	65.3	37.5	0.000755789
csf3a	5.56e-08	0.997012	22.2	2.2	0.00107695
fosl1a	6.96e-08	0.899201	29.2	5.4	0.00134681
srgn	7.66e-08	0.635077	100	100	0.00148324
zgc:113314	9.21e-08	0.694992	47.2	14.7	0.00178282
cxcl20	1.34e-07	0.828183	34.7	8.7	0.00258777
atp6v0ca	2.1e-07	0.864293	87.5	71.2	0.00406285
klf6a	2.54e-07	0.923626	44.4	15.2	0.00491806
ier2b	3.35e-07	0.911484	58.3	29.3	0.00648535
atf4a	6.55e-07	0.570703	88.9	87	0.0126793
CABZ01020840.1	7.76e-07	0.853061	62.5	32.6	0.0150199
pnrc2	8.88e-07	0.401736	98.6	99.5	0.0171905
egr3	8.9e-07	0.859177	26.4	5.4	0.0172264
tagapa	1.08e-06	0.584001	47.2	16.8	0.0208227
cxcl11.1	1.1e-06	1.18508	58.3	29.9	0.021267
atf3	1.1e-06	1.09421	83.3	63	0.021328
lgmn	1.35e-06	0.703987	27.8	6	0.0261217
ccng2	1.35e-06	0.951647	79.2	57.6	0.0261314
nck1a	1.78e-06	0.613433	63.9	37	0.0345299
pdcd6	2.2e-06	0.947483	68.1	44.6	0.0425317
pim1	2.27e-06	0.574298	66.7	34.2	0.0439596
si:cabz01074946.1	2.54e-06	0.79578	43.1	16.3	0.0492425
si:dkey-19b23.8	3.03e-06	0.636635	26.4	6	0.0586901
ptger2b	3.65e-06	0.736964	40.3	15.8	0.0706154
arl5c	3.86e-06	0.609328	30.6	8.2	0.0746884
si:zfos-741a10.3	4.56e-06	0.794575	84.7	77.2	0.0881919
arrdc2	6.79e-06	0.723434	62.5	37.5	0.131386
BX323596.1	6.82e-06	0.96856	40.3	14.1	0.132004
rdh10b	7.02e-06	1.03846	44.4	21.2	0.135799
si:dkey-25e12.3	7.37e-06	0.621752	86.1	70.7	0.142716
si:ch211-74m13.3	7.72e-06	0.516445	65.3	38	0.149433
ctsc	8.02e-06	0.721058	62.5	39.7	0.155187
tnfrsf11a	8.68e-06	0.575503	52.8	26.6	0.167995
il10ra	8.71e-06	0.466632	70.8	42.9	0.168645
junba	9.39e-06	0.853734	68.1	44.6	0.181725
zgc:165573	9.65e-06	0.532316	66.7	40.8	0.18674
trib3	1.06e-05	0.783726	36.1	13	0.205634
si:dkey-27i16.2	1.07e-05	0.577397	90.3	69	0.206513
sdcbp2	1.19e-05	0.303951	100	97.8	0.22983
gadd45bb	1.26e-05	0.534165	19.4	3.3	0.243593
ch25h	1.27e-05	0.701881	13.9	1.1	0.246364
nos2b	1.38e-05	0.716128	19.4	3.3	0.267101
mcl1b	1.91e-05	0.56582	88.9	77.7	0.368834
si:ch211-39i2.2	2.01e-05	0.474572	25	6.5	0.389345
tomm22	2.07e-05	0.503746	62.5	41.8	0.399809
CR383676.1	2.09e-05	0.299095	98.6	100	0.404565
fis1	4.1e-05	0.54802	69.4	48.4	0.793353
hnrnpa0a	4.3e-05	0.540423	86.1	84.8	0.831769
si:ch73-47f2.1	4.41e-05	1.36446	12.5	1.1	0.853453
irgq1	4.76e-05	0.294817	18.1	3.3	0.922326
fth1a	5.07e-05	0.462456	100	98.9	0.98174
nudt5	5.28e-05	0.30234	16.7	2.7	1
tnfa	5.34e-05	1.20068	65.3	52.7	1
FP067442.1	5.48e-05	0.429028	16.7	2.7	1
abhd17b	5.73e-05	0.313847	22.2	5.4	1
homeza	5.95e-05	0.528397	31.9	10.9	1
cd9b	6.64e-05	1.57238	43.1	21.7	1
grasp	6.97e-05	0.50869	66.7	41.8	1
zfand5b	7.56e-05	0.554335	61.1	38.6	1
gb:bc139872	8.01e-05	0.555758	79.2	64.7	1
inpp5l	8.4e-05	0.351444	23.6	6	1
zfand5a	9.22e-05	0.812785	47.2	27.2	1
rgcc	0.00010329	0.7121	40.3	18.5	1
ddit3	0.000104169	0.568375	43.1	22.3	1
ehbp1l1b	0.000105648	0.531049	43.1	20.1	1
atp6v1d	0.000132125	0.438076	41.7	19.6	1
chmp2a	0.000155582	0.535755	90.3	76.6	1
nocta	0.000166857	0.519129	38.9	18.5	1
fthl28	0.0001688	0.349455	13.9	2.2	1
fthl30	0.000180751	0.433091	11.1	1.1	1
plek	0.000181488	0.356612	98.6	97.8	1
chka	0.000191153	0.435814	31.9	12.5	1
si:ch211-153b23.7	0.000198533	0.42782	84.7	75	1
tle3b	0.000200201	0.285455	13.9	2.2	1
rab8b	0.000274208	0.334361	98.6	94	1
tnfaip2b	0.000276631	0.417924	23.6	7.6	1
ncf1	0.000277397	0.373813	97.2	97.8	1
snx18a	0.000387358	0.504618	45.8	25.5	1
tnfrsf9a	0.000397244	1.01897	68.1	57.1	1
ube2d1b	0.000405033	0.355461	91.7	84.2	1
cd83	0.000466398	0.49887	15.3	3.3	1
chmp4bb	0.000474445	0.26053	90.3	77.2	1
dgkaa	0.000516553	0.328704	18.1	4.9	1
spg21	0.000526726	0.283524	22.2	6.5	1
pigrl2.3.1	0.000536218	0.28483	19.4	5.4	1
slc25a37	0.000558841	0.329348	19.4	5.4	1
rbms1a	0.000569699	0.359643	8.3	0.5	1
jund	0.000580592	0.679846	50	31.5	1
edaradd	0.000584408	0.399666	20.8	6.5	1
ube2al	0.000630427	0.420519	80.6	67.9	1
si:dkey-33i11.9	0.000631799	1.45696	22.2	8.2	1
pla2g15	0.000643475	0.528963	44.4	26.1	1
plk3	0.000678955	0.384954	9.7	1.1	1
bik	0.00068819	0.486247	65.3	42.4	1
alcama	0.000693704	0.494046	9.7	1.1	1
plekho1b	0.000715218	0.631601	59.7	41.3	1
sdc4	0.000717434	0.603925	47.2	25.5	1
ccni	0.000733709	0.311344	97.2	94	1
igflr1	0.000742452	0.566498	36.1	16.8	1
bzw1b	0.000768167	0.397385	77.8	57.1	1
bhlhe40	0.000848819	0.673392	83.3	84.2	1
ca9	0.000860438	0.283734	22.2	7.6	1
nutf2l	0.000868773	0.420864	47.2	27.2	1
rhogb	0.000893642	0.271019	95.8	97.8	1
adob	0.000896146	0.482069	27.8	11.4	1
egr2a	0.000906186	1.03556	29.2	13	1
mapk6	0.000911113	0.482205	47.2	25	1
rln3a	0.000924939	0.439596	22.2	7.6	1
rgs5b	0.001076	0.43556	16.7	4.3	1
hbegfb	0.00108242	0.411163	18.1	5.4	1
smg7	0.00113942	0.379037	41.7	22.3	1
ip6k2b	0.00119851	0.513517	48.6	29.3	1
ccnl1b	0.00122649	0.38747	54.2	34.2	1
rin3	0.00125027	0.351364	27.8	11.4	1
gadd45aa	0.00128607	0.296172	15.3	3.8	1
il4	0.00131951	1.40539	5.6	0	1
fuca2	0.00143268	0.311126	33.3	15.2	1
sik1	0.00148488	0.565086	47.2	32.6	1
ctsa	0.001535	0.432512	54.2	35.3	1
ciapin1	0.0016156	0.293743	29.2	12.5	1
si:dkey-206d17.12	0.00170085	0.620945	61.1	44	1
alas11	0.00180231	0.470975	86.1	82.1	1
pikfyve	0.00191786	0.567486	34.7	19	1
bach1b	0.00202991	0.602198	61.1	49.5	1
prdm1b	0.00219313	0.361594	11.1	2.2	1
cyb5b	0.00229936	0.373199	34.7	17.4	1
spry4	0.00230851	0.469389	11.1	2.2	1
sec23b	0.00269828	0.457916	40.3	25	1
si:ch211-195b13.1	0.00271257	0.575497	19.4	7.1	1
adgrg1.1	0.00272025	0.287408	45.8	25	1
zeb2a	0.00279116	0.322934	37.5	21.2	1
rarres3l	0.00287518	0.28979	55.6	33.2	1
cycsb	0.00290118	0.285336	94.4	92.4	1
si:dkey-192g7.3	0.00290192	0.436829	54.2	34.2	1
nrros	0.00294099	0.599205	47.2	31	1
fosl2	0.00303015	0.416218	41.7	25	1
dusp22b	0.00322114	0.262705	22.2	8.7	1
nedd9	0.00345243	0.259115	43.1	23.9	1
krt8	0.00345419	0.50244	69.4	63.6	1
asah1b	0.00350338	0.604357	50	38.6	1
ctsd	0.00371491	0.775221	34.7	19.6	1
ctsba	0.00379364	0.493977	51.4	31.5	1
dennd4a	0.00419686	0.36471	69.4	56	1
si:ch73-335l21.4	0.00465808	0.699905	26.4	13	1
si:ch1073-385f13.3	0.00473093	0.331429	31.9	15.2	1
mdm2	0.00481231	0.293076	18.1	6.5	1
mrps28	0.00489291	0.267097	16.7	6	1
zgc:77486.1	0.0050495	0.475592	47.2	33.2	1
otud7b	0.00530748	0.319129	15.3	4.9	1
bcl10	0.00549853	0.50396	63.9	47.8	1
pef1	0.00586812	0.349663	50	31	1
ptenb	0.00588023	0.364613	70.8	56	1
si:dkey-7i4.24	0.00588241	0.273267	36.1	20.7	1
npc2	0.0063186	0.286453	69.4	54.3	1
cish	0.00641303	0.398574	30.6	16.3	1
sh3bp5la	0.00641808	0.263914	13.9	4.3	1
rell1	0.0064223	0.282217	18.1	7.1	1
nadka	0.00644305	0.27142	26.4	12	1
snap29	0.00675523	0.424778	40.3	26.1	1
nfil3-6	0.00678573	0.337326	22.2	9.8	1
arfgap2	0.00683806	0.30521	44.4	28.3	1
cxcr1	0.00744508	0.366202	91.7	87.5	1
si:ch1073-214b20.2	0.00745577	0.49577	29.2	15.2	1
lmo4b	0.00758336	0.502928	26.4	14.1	1
cdkn1ba	0.00764175	0.442263	38.9	24.5	1
prelid3b	0.0077083	0.499899	76.4	65.8	1
rpz5	0.00772779	0.388417	69.4	58.7	1
stam	0.00797956	0.26241	9.7	2.2	1
ubb	0.00826843	0.480763	45.8	34.2	1
ubald1b	0.0085294	0.283036	16.7	6.5	1
mknk2b	0.00908338	0.93089	44.4	27.7	1
ist1	0.00922962	0.339688	58.3	45.1	1
cxcl19	0.00942261	0.688192	5.6	0.5	1
mfsd2ab	0.00966009	0.39956	19.4	8.2	1
nadka.1	0.00978833	0.450109	58.3	43.5	1
