## Supplementary Table 2 for "Granuloma Dual RNA-Seq Reveals Composite Transcriptional Programs Driven by Neutrophils and Necrosis within Tuberculous Granulomas"

### Sheet: Group_0
term_id	p_value	term_size	query_size	intersection_size	source	term_name	intersection
GO:0019882	0.0321272	12	13	2	GO:BP	antigen processing and presentation	mhc2dab,cd74b
GO:0050778	0.0321272	62	13	3	GO:BP	positive regulation of immune response	mhc2dab,nfkbiab,cd74b
GO:0050776	0.038571	79	13	3	GO:BP	regulation of immune response	mhc2dab,nfkbiab,cd74b
GO:0023023	0.0347516	7	7	1	GO:MF	MHC protein complex binding	mhc2dab
GO:0023026	0.0347516	7	7	1	GO:MF	MHC class II protein complex binding	mhc2dab
GO:0035718	0.0347516	2	13	1	GO:MF	macrophage migration inhibitory factor binding	cd74b
GO:0042289	0.0347516	3	13	1	GO:MF	MHC class II protein binding	cd74b
GO:0042605	0.0347516	7	7	1	GO:MF	peptide antigen binding	mhc2dab
GO:0051059	0.0347516	4	11	1	GO:MF	NF-kappaB binding	nfkbiab
GO:0001540	0.0358843	4	19	1	GO:MF	amyloid-beta binding	itm2bb
GO:0003823	0.0358843	10	7	1	GO:MF	antigen binding	mhc2dab
GO:0042287	0.0358843	5	13	1	GO:MF	MHC protein binding	cd74b

### Sheet: Group_1
term_id	p_value	term_size	query_size	intersection_size	source	term_name	intersection
GO:0007015	6.6618e-10	152	39	13	GO:BP	actin filament organization	pfn1,tmsb4x,cotl1,capgb,arpc3,arpc1b,cfl1,rac2,arpc2,cct5,aif1l,arpc5b,arpc5a
GO:0030036	1.00579e-07	238	39	13	GO:BP	actin cytoskeleton organization	pfn1,tmsb4x,cotl1,capgb,arpc3,arpc1b,cfl1,rac2,arpc2,cct5,aif1l,arpc5b,arpc5a
GO:0030029	1.01193e-07	246	39	13	GO:BP	actin filament-based process	pfn1,tmsb4x,cotl1,capgb,arpc3,arpc1b,cfl1,rac2,arpc2,cct5,aif1l,arpc5b,arpc5a
GO:0097435	1.24401e-07	256	39	13	GO:BP	supramolecular fiber organization	pfn1,tmsb4x,cotl1,capgb,arpc3,arpc1b,cfl1,rac2,arpc2,cct5,aif1l,arpc5b,arpc5a
GO:0003779	1.78766e-07	137	45	11	GO:MF	actin binding	pfn1,tmsb4x,cotl1,capgb,arpc3,arpc1b,cfl1,arpc2,aif1l,arpc5b,arpc5a
KEGG:00010	2.88447e-07	56	60	9	KEGG	Glycolysis / Gluconeogenesis	gapdhs,gapdh,gpia,pgk1,pkma,ldhba,aldoaa,eno3,ldha
GO:0051015	6.67184e-07	93	45	9	GO:MF	actin filament binding	cotl1,capgb,arpc3,arpc1b,cfl1,arpc2,aif1l,arpc5b,arpc5a
GO:0007010	1.74031e-06	390	39	14	GO:BP	cytoskeleton organization	pfn1,tmsb4x,cotl1,capgb,arpc3,arpc1b,mapre1a,cfl1,rac2,arpc2,cct5,aif1l,arpc5b,arpc5a
GO:0008092	3.45625e-06	251	45	12	GO:MF	cytoskeletal protein binding	pfn1,tmsb4x,cotl1,capgb,arpc3,arpc1b,mapre1a,cfl1,arpc2,aif1l,arpc5b,arpc5a
GO:0034314	1.38793e-05	23	39	5	GO:BP	Arp2/3 complex-mediated actin nucleation	arpc3,arpc1b,arpc2,arpc5b,arpc5a
GO:0045010	1.38793e-05	23	39	5	GO:BP	actin nucleation	arpc3,arpc1b,arpc2,arpc5b,arpc5a
KEGG:04810	0.000145344	245	60	12	KEGG	Regulation of actin cytoskeleton	pfn1,tmsb4x,actb2,arpc3,arpc1b,scinlb,cfl1,rac2,arpc2,arpc5b,myl12.1,arpc5a
KEGG:01200	0.000145344	95	60	8	KEGG	Carbon metabolism	suclg1,gapdh,gpia,pgk1,sucla2,pkma,aldoaa,eno3
GO:0008154	0.000402241	45	39	5	GO:BP	actin polymerization or depolymerization	pfn1,tmsb4x,cotl1,capgb,cfl1
KEGG:04530	0.000554029	198	60	10	KEGG	Tight junction	actb2,arpc3,arpc1b,arpc2,hcls1,arpc5b,myl12.1,zgc:153867,wasb,arpc5a
GO:0044877	0.00105368	303	45	10	GO:MF	protein-containing complex binding	cotl1,capgb,arpc3,arpc1b,cfl1,arpc2,aif1l,arpc5b,arpc5a,hmgn7
KEGG:00640	0.00114097	23	60	4	KEGG	Propanoate metabolism	suclg1,sucla2,ldhba,ldha
KEGG:05132	0.00114097	273	60	11	KEGG	Salmonella infection	pfn1,actb2,arpc3,gapdh,arpc1b,s100a10b,hsp90ab1,arpc2,arpc5b,myl12.1,arpc5a
GO:0006996	0.0018395	829	39	15	GO:BP	organelle organization	pfn1,tmsb4x,cotl1,capgb,arpc3,arpc1b,mapre1a,cfl1,rac2,arpc2,cct5,aif1l,rpl5a,arpc5b,arpc5a
GO:0030833	0.00199037	37	39	4	GO:BP	regulation of actin filament polymerization	pfn1,tmsb4x,cotl1,capgb
GO:0046032	0.00199037	14	39	3	GO:BP	ADP catabolic process	pkma,aldoaa,eno3
GO:0009181	0.00199037	14	39	3	GO:BP	purine ribonucleoside diphosphate catabolic process	pkma,aldoaa,eno3
GO:0009179	0.00199037	14	39	3	GO:BP	purine ribonucleoside diphosphate metabolic process	pkma,aldoaa,eno3
GO:0046031	0.00199037	14	39	3	GO:BP	ADP metabolic process	pkma,aldoaa,eno3
GO:0030832	0.00199037	37	39	4	GO:BP	regulation of actin filament length	pfn1,tmsb4x,cotl1,capgb
GO:0009135	0.00199037	14	39	3	GO:BP	purine nucleoside diphosphate metabolic process	pkma,aldoaa,eno3
GO:0009137	0.00199037	14	39	3	GO:BP	purine nucleoside diphosphate catabolic process	pkma,aldoaa,eno3
GO:0008064	0.00199037	37	39	4	GO:BP	regulation of actin polymerization or depolymerization	pfn1,tmsb4x,cotl1,capgb
GO:0006096	0.00199037	14	39	3	GO:BP	glycolytic process	pkma,aldoaa,eno3
GO:0006457	0.00199037	65	39	5	GO:BP	protein folding	ppiab,pdia4,cct5,cct4,tcp1
GO:0072526	0.00206509	15	39	3	GO:BP	pyridine-containing compound catabolic process	pkma,aldoaa,eno3
GO:0019364	0.00206509	15	39	3	GO:BP	pyridine nucleotide catabolic process	pkma,aldoaa,eno3
GO:0009185	0.00206509	15	39	3	GO:BP	ribonucleoside diphosphate metabolic process	pkma,aldoaa,eno3
GO:0009191	0.00206509	15	39	3	GO:BP	ribonucleoside diphosphate catabolic process	pkma,aldoaa,eno3
GO:0030041	0.00231505	42	39	4	GO:BP	actin filament polymerization	pfn1,tmsb4x,cotl1,capgb
GO:0032271	0.00244423	43	39	4	GO:BP	regulation of protein polymerization	pfn1,tmsb4x,cotl1,capgb
GO:0009134	0.00272167	17	39	3	GO:BP	nucleoside diphosphate catabolic process	pkma,aldoaa,eno3
GO:0009132	0.00313688	18	39	3	GO:BP	nucleoside diphosphate metabolic process	pkma,aldoaa,eno3
GO:0071840	0.00386124	1479	39	19	GO:BP	cellular component organization or biogenesis	pfn1,tmsb4x,cotl1,capgb,arpc3,arpc1b,mapre1a,cfl1,rac2,arpc2,cct5,aif1l,mibp2,rpl5a,arpc5b,aldoaa,rpl7a,arpc5a,hmgn7
GO:0044085	0.00419427	654	39	12	GO:BP	cellular component biogenesis	pfn1,tmsb4x,cotl1,capgb,mapre1a,cfl1,rac2,cct5,aif1l,mibp2,rpl5a,rpl7a
GO:0009154	0.00456337	21	39	3	GO:BP	purine ribonucleotide catabolic process	pkma,aldoaa,eno3
GO:0110053	0.0047165	54	39	4	GO:BP	regulation of actin filament organization	pfn1,tmsb4x,cotl1,capgb
GO:0043254	0.0047165	54	39	4	GO:BP	regulation of protein-containing complex assembly	pfn1,tmsb4x,cotl1,capgb
GO:0051258	0.00477608	55	39	4	GO:BP	protein polymerization	pfn1,tmsb4x,cotl1,capgb
GO:0009261	0.00477608	22	39	3	GO:BP	ribonucleotide catabolic process	pkma,aldoaa,eno3
GO:0006195	0.00527139	24	39	3	GO:BP	purine nucleotide catabolic process	pkma,aldoaa,eno3
GO:0044087	0.00527139	107	39	5	GO:BP	regulation of cellular component biogenesis	pfn1,tmsb4x,cotl1,capgb,rac2
GO:0006090	0.00527139	24	39	3	GO:BP	pyruvate metabolic process	pkma,aldoaa,eno3
GO:0051493	0.00527139	107	39	5	GO:BP	regulation of cytoskeleton organization	pfn1,tmsb4x,cotl1,capgb,mapre1a
GO:0072523	0.00527139	24	39	3	GO:BP	purine-containing compound catabolic process	pkma,aldoaa,eno3
GO:0016052	0.00527139	24	39	3	GO:BP	carbohydrate catabolic process	pkma,aldoaa,eno3
GO:0022607	0.00545617	593	39	11	GO:BP	cellular component assembly	pfn1,tmsb4x,cotl1,capgb,mapre1a,cfl1,rac2,cct5,aif1l,mibp2,rpl5a
GO:0016043	0.00554907	1426	39	18	GO:BP	cellular component organization	pfn1,tmsb4x,cotl1,capgb,arpc3,arpc1b,mapre1a,cfl1,rac2,arpc2,cct5,aif1l,mibp2,rpl5a,arpc5b,aldoaa,arpc5a,hmgn7
KEGG:01230	0.00660535	68	60	5	KEGG	Biosynthesis of amino acids	gapdh,pgk1,pkma,aldoaa,eno3
KEGG:00620	0.00660535	40	60	4	KEGG	Pyruvate metabolism	pkma,glo1,ldhba,ldha
GO:0048246	0.00705697	6	39	2	GO:BP	macrophage chemotaxis	rac2,cyba
GO:0046034	0.00805056	29	39	3	GO:BP	ATP metabolic process	pkma,aldoaa,eno3
GO:0009166	0.00805056	29	39	3	GO:BP	nucleotide catabolic process	pkma,aldoaa,eno3
GO:1902903	0.00805056	68	39	4	GO:BP	regulation of supramolecular fiber organization	pfn1,tmsb4x,cotl1,capgb
GO:0032956	0.00845032	70	39	4	GO:BP	regulation of actin cytoskeleton organization	pfn1,tmsb4x,cotl1,capgb
GO:0032970	0.00845032	70	39	4	GO:BP	regulation of actin filament-based process	pfn1,tmsb4x,cotl1,capgb
GO:0009205	0.00845032	30	39	3	GO:BP	purine ribonucleoside triphosphate metabolic process	pkma,aldoaa,eno3
GO:0051604	0.00867229	125	39	5	GO:BP	protein maturation	ppiab,pdia4,cct5,cct4,tcp1
GO:0009199	0.00883701	31	39	3	GO:BP	ribonucleoside triphosphate metabolic process	pkma,aldoaa,eno3
GO:0009144	0.00901888	32	39	3	GO:BP	purine nucleoside triphosphate metabolic process	pkma,aldoaa,eno3
GO:0046496	0.00901888	32	39	3	GO:BP	nicotinamide nucleotide metabolic process	pkma,aldoaa,eno3
GO:1901292	0.00901888	32	39	3	GO:BP	nucleoside phosphate catabolic process	pkma,aldoaa,eno3
GO:0019362	0.00901888	32	39	3	GO:BP	pyridine nucleotide metabolic process	pkma,aldoaa,eno3
GO:0072524	0.0106056	34	39	3	GO:BP	pyridine-containing compound metabolic process	pkma,aldoaa,eno3
GO:0032535	0.0120598	80	39	4	GO:BP	regulation of cellular component size	pfn1,tmsb4x,cotl1,capgb
GO:0009141	0.0139807	38	39	3	GO:BP	nucleoside triphosphate metabolic process	pkma,aldoaa,eno3
GO:0046434	0.0139807	38	39	3	GO:BP	organophosphate catabolic process	pkma,aldoaa,eno3
GO:0034655	0.0150214	86	39	4	GO:BP	nucleobase-containing compound catabolic process	ybx1,pkma,aldoaa,eno3
GO:0006091	0.0174934	90	39	4	GO:BP	generation of precursor metabolites and energy	sucla2,pkma,aldoaa,eno3
GO:0009150	0.0186719	92	39	4	GO:BP	purine ribonucleotide metabolic process	sucla2,pkma,aldoaa,eno3
GO:0046700	0.0188333	93	39	4	GO:BP	heterocycle catabolic process	ybx1,pkma,aldoaa,eno3
GO:0044270	0.0188333	93	39	4	GO:BP	cellular nitrogen compound catabolic process	ybx1,pkma,aldoaa,eno3
GO:0009259	0.0208449	96	39	4	GO:BP	ribonucleotide metabolic process	sucla2,pkma,aldoaa,eno3
GO:1990266	0.0218202	46	39	3	GO:BP	neutrophil migration	s1pr4,rac2,cyba
GO:0090066	0.0218202	98	39	4	GO:BP	regulation of anatomical structure size	pfn1,tmsb4x,cotl1,capgb
GO:0033043	0.0219086	165	39	5	GO:BP	regulation of organelle organization	pfn1,tmsb4x,cotl1,capgb,mapre1a
GO:0043933	0.0219086	329	39	7	GO:BP	protein-containing complex organization	pfn1,tmsb4x,cotl1,capgb,cfl1,rpl5a,hmgn7
GO:1901136	0.0230081	48	39	3	GO:BP	carbohydrate derivative catabolic process	pkma,aldoaa,eno3
GO:0019439	0.0230081	101	39	4	GO:BP	aromatic compound catabolic process	ybx1,pkma,aldoaa,eno3
GO:0001775	0.0235225	102	39	4	GO:BP	cell activation	si:dkey-169i5.4,arpc1b,rac2,ybx1
GO:0030595	0.0237034	49	39	3	GO:BP	leukocyte chemotaxis	s1pr4,rac2,cyba
GO:0097530	0.023829	50	39	3	GO:BP	granulocyte migration	s1pr4,rac2,cyba
GO:1905517	0.023829	14	39	2	GO:BP	macrophage migration	rac2,cyba
GO:0019693	0.023829	104	39	4	GO:BP	ribose phosphate metabolic process	sucla2,pkma,aldoaa,eno3
GO:0051014	0.023829	14	39	2	GO:BP	actin filament severing	capgb,cfl1
GO:1901361	0.0258601	107	39	4	GO:BP	organic cyclic compound catabolic process	ybx1,pkma,aldoaa,eno3
KEGG:00500	0.0258853	29	60	3	KEGG	Starch and sucrose metabolism	gpia,agla,gyg1a
GO:0051017	0.0262977	15	39	2	GO:BP	actin filament bundle assembly	pfn1,aif1l
GO:0042110	0.0271027	53	39	3	GO:BP	T cell activation	si:dkey-169i5.4,arpc1b,rac2
GO:0032787	0.0275306	110	39	4	GO:BP	monocarboxylic acid metabolic process	dbi,pkma,aldoaa,eno3
GO:0006950	0.0275463	556	39	9	GO:BP	response to stress	ppiab,prdx5,pdia4,crip1,rac2,ybx1,npsn,cct4,lygl1
GO:0070887	0.0346967	369	39	7	GO:BP	cellular response to chemical stimulus	s1pr4,si:dkey-169i5.4,prdx5,crip1,rac2,cyba,cyb5a
GO:0005509	0.0348922	121	45	5	GO:MF	calcium ion binding	s100a10b,icn,aif1l,anxa4,myl12.1
GO:0051082	0.0348922	33	45	3	GO:MF	unfolded protein binding	cct5,cct4,tcp1
GO:0006163	0.035208	119	39	4	GO:BP	purine nucleotide metabolic process	sucla2,pkma,aldoaa,eno3
GO:0061572	0.0352616	18	39	2	GO:BP	actin filament bundle organization	pfn1,aif1l
GO:0046872	0.0382467	197	45	6	GO:MF	metal ion binding	s100a10b,icn,crip1,aif1l,anxa4,myl12.1
GO:0005515	0.0382467	1449	45	19	GO:MF	protein binding	pfn1,tmsb4x,cotl1,capgb,arpc3,arpc1b,s100a10b,icn,mapre1a,cfl1,arpc2,cct5,aif1l,ybx1,arpc5b,cct4,tcp1,arpc5a,jakmip1
GO:1990428	0.0383688	1	39	1	GO:BP	miRNA transport	ybx1
GO:0006104	0.0383688	1	39	1	GO:BP	succinyl-CoA metabolic process	sucla2
GO:0030042	0.0383688	19	39	2	GO:BP	actin filament depolymerization	capgb,cfl1
GO:0097529	0.0383688	62	39	3	GO:BP	myeloid leukocyte migration	s1pr4,rac2,cyba
GO:2000773	0.0383688	1	39	1	GO:BP	negative regulation of cellular senescence	ybx1
GO:0030217	0.0383688	19	39	2	GO:BP	T cell differentiation	arpc1b,rac2
GO:0050832	0.0383688	1	39	1	GO:BP	defense response to fungus	rac2
GO:0071493	0.0383688	1	39	1	GO:BP	cellular response to UV-B	crip1
GO:0071236	0.0383688	1	39	1	GO:BP	cellular response to antibiotic	crip1
GO:0032878	0.0383688	1	39	1	GO:BP	regulation of establishment or maintenance of cell polarity	rac2
GO:0010224	0.0383688	1	39	1	GO:BP	response to UV-B	crip1
GO:0002572	0.0383688	1	39	1	GO:BP	pro-T cell differentiation	rac2
GO:0072521	0.0402295	129	39	4	GO:BP	purine-containing compound metabolic process	sucla2,pkma,aldoaa,eno3
GO:0030837	0.0407663	21	39	2	GO:BP	negative regulation of actin filament polymerization	tmsb4x,capgb
GO:0032272	0.0407663	21	39	2	GO:BP	negative regulation of protein polymerization	tmsb4x,capgb
GO:0009117	0.0412159	131	39	4	GO:BP	nucleotide metabolic process	sucla2,pkma,aldoaa,eno3
GO:0036094	0.0413813	528	45	10	GO:MF	small molecule binding	capgb,s100a10b,icn,crip1,rac2,aif1l,dbi,ybx1,anxa4,myl12.1
GO:0048306	0.0427108	12	45	2	GO:MF	calcium-dependent protein binding	s100a10b,icn
GO:0009617	0.0430428	133	39	4	GO:BP	response to bacterium	si:dkey-169i5.4,rac2,npsn,lygl1
GO:0042742	0.0443261	69	39	3	GO:BP	defense response to bacterium	rac2,npsn,lygl1
GO:0006753	0.0444855	135	39	4	GO:BP	nucleoside phosphate metabolic process	sucla2,pkma,aldoaa,eno3
GO:0051128	0.0446582	305	39	6	GO:BP	regulation of cellular component organization	pfn1,tmsb4x,cotl1,capgb,mapre1a,rac2
GO:0051494	0.0451818	23	39	2	GO:BP	negative regulation of cytoskeleton organization	tmsb4x,capgb
GO:1902904	0.0451818	23	39	2	GO:BP	negative regulation of supramolecular fiber organization	tmsb4x,capgb
GO:0072593	0.0451818	23	39	2	GO:BP	reactive oxygen species metabolic process	prdx5,cyba
GO:0060326	0.0453581	71	39	3	GO:BP	cell chemotaxis	s1pr4,rac2,cyba
KEGG:01100	0.0454415	1426	60	24	KEGG	Metabolic pathways	gapdhs,suclg1,gapdh,gpia,dgat1b,pgk1,cox6b2,sucla2,lpcat2,mibp2,agla,ephx2,plpp1a,cdipt,gpx4b,pkma,glo1,bdh1,ldhba,aldoaa,gyg1a,eno3,agpat4,ldha
GO:0043167	0.0468667	461	45	9	GO:MF	ion binding	capgb,s100a10b,icn,crip1,rac2,aif1l,dbi,anxa4,myl12.1
GO:0016477	0.0475036	312	39	6	GO:BP	cell migration	tmsb4x,s1pr4,rac2,arpc5b,cyba,arpc5a
GO:0046649	0.0476716	73	39	3	GO:BP	lymphocyte activation	si:dkey-169i5.4,arpc1b,rac2
GO:0042273	0.0476716	24	39	2	GO:BP	ribosomal large subunit biogenesis	rpl5a,rpl7a

### Sheet: Group_2
term_id	p_value	term_size	query_size	intersection_size	source	term_name	intersection
GO:0009607	0.0137649	339	27	5	GO:BP	response to biotic stimulus	tnfb,sqstm1,cxcl20,atp6v0ca,atf3
GO:0044419	0.0137649	343	27	5	GO:BP	biological process involved in interspecies interaction between organisms	tnfb,sqstm1,cxcl20,atp6v0ca,atf3
GO:0043207	0.0137649	337	27	5	GO:BP	response to external biotic stimulus	tnfb,sqstm1,cxcl20,atp6v0ca,atf3
GO:0051707	0.0137649	337	27	5	GO:BP	response to other organism	tnfb,sqstm1,cxcl20,atp6v0ca,atf3
GO:0030223	0.0152875	14	27	2	GO:BP	neutrophil differentiation	cebpa,csf3a
GO:0009605	0.0199786	638	27	6	GO:BP	response to external stimulus	tnfb,sqstm1,cxcl20,atp6v0ca,cxcl11.1,atf3
GO:0006950	0.0278203	1009	27	7	GO:BP	response to stress	dusp2,pmaip1,tnfb,sqstm1,f3b,cxcl20,cxcl11.1
GO:0030851	0.0278203	23	27	2	GO:BP	granulocyte differentiation	cebpa,csf3a
GO:0002573	0.0467814	36	27	2	GO:BP	myeloid leukocyte differentiation	cebpa,csf3a
GO:0046329	0.0467814	1	27	1	GO:BP	negative regulation of JNK cascade	dusp2
GO:0009617	0.0467814	152	27	3	GO:BP	response to bacterium	tnfb,sqstm1,cxcl20
GO:0035162	0.0467814	39	27	2	GO:BP	embryonic hemopoiesis	cebpa,csf3a
GO:0035973	0.0467814	1	27	1	GO:BP	aggrephagy	sqstm1
GO:0044540	0.0296775	1	25	1	GO:MF	L-cystine L-cysteine-lyase (deaminating)	cth
GO:0080146	0.0296775	1	25	1	GO:MF	L-cysteine desulfhydrase activity	cth
GO:0005125	0.0296775	149	25	3	GO:MF	cytokine activity	csf3a,cxcl20,cxcl11.1
GO:0004123	0.0296775	1	25	1	GO:MF	cystathionine gamma-lyase activity	cth
GO:0005126	0.0296775	159	25	3	GO:MF	cytokine receptor binding	tnfb,cxcl20,cxcl11.1
GO:0003700	0.0369576	1201	25	6	GO:MF	DNA-binding transcription factor activity	nr4a3,cebpa,junbb,fosl1a,atf4a,atf3
