## Supplementary Table 3 for "Granuloma Dual RNA-Seq Reveals Composite Transcriptional Programs Driven by Neutrophils and Necrosis within Tuberculous Granulomas"

### Sheet: Drerio_rRNA_depl_probes
Sequence
TGGTAGGCGCCTAAAGTACCATCGAAAGTTGATAGGGCAGACATTCGAAT
AGCAGGATTACTATTGCAACAACACGGACATCAGTAGGGTAAAACTAACC
TCACTGGGCAGGCTGGACCTCCTATATTGGGATGTCAGGAGGCGATGTTT
CGAGCCGGGCTTCTTACCCATTTAAAGTTTGAGAATAGGTTGAGGTCGTT
TCGTTACGTTTAGGCGGGATTCTGACTTAGAGGCGTTCAGTCATAATCCC
ACAAAACTTGGATCGAGGGCTGACTTTCAATGGATCGCAGCGATGGAGCT
AGCGACGCTCAGACAGGCGTGGCCCCGGGAGGAACCCGGGGCCGCAAAGT
TTAATTGCCAATGGTTTGTCCAACTTGGCTTACACTTGTGCTTGGAGAAG
GACGCCGACCGCGCGGGGCCGCGTAACTATTTAGCATGCCGGAGTCTCGT
TATGGGTACGGCCCGGCGCGAGACTTACACCTTCTCCCCCGGATTTTCAA
TTAGTAATATGCTTAAATTCAGCGGGTTGTCTCGTCTGATCTGAGGTCGT
CTCTTGGTTTTAGGGCTGTGCCCGTTCCGCTTGGAGGTTGTTTTTTACTC
CCCGACAGAGCGGACGAGACGGGCCGGTGGTGCGCCCCCCGCCGGGGCGG
CGGAGGGCGCGCGATCGGCCCGAGGTTATCTAGAGTCACCAAAGCGGCCG
CCACCCGCTTTGGGCTGCATTCCCAAACAACCCGACTCCGGGAAGACCGT
TATTTAAAGGACGAGTGATTGCGCTACCTTTGCACGGTCAAAATACCGCG
GGCCCCCGGGGGGACCGGGTCGGCGCTCGTTGGCATGTATTAGCTCTGGA
GTAACGATGTCTGTTGTGGATTTTTCTCAGTTTTTAACTCACATTGCCCT
CGCGCCGGGGAGGCCGCCCGCCCGTGCCCTCCCCCCGAGAGGAGAAGACG
GTTTTACCGGCTCTCTTTACCTTAACTGAGTCAAGTTTTCACTTATAGCT
ATCCTTTGTTAAAGGGGCTGTACCCTCTTTAACTAACTTTCGTATTTTTC
ACCTTCGCCCCCGAACCCTTCCAAGCCGAACCGGAGCCGGTCGCGGCGCA
ATCGTTGAACAAACGAACCCTTAATAGCGGCTGCACCATTAGGATGTCCT
GTACCGGACACCCAGCTAAGGGCATCCGGGGGGCGCCGGGAGGCAGGGTC
CGGGTAGCAAGCGGCGAAGTCGGGGCGGGGGGGCGCTGTAAAGCTCGAGG
TACCCTTTCCCCCCCCGGAGGGGGGGGCTCCTTCTGCCGTCGACGGCCGG
CGAGCGCACCGGACGGGCCGACCAGCCCCGCCGGGTTGAATCCTCCGGGC
TCTGAACCCGACTCCCTTTCGATCGGCCGGGGGCGACGGAGGCCATCGCT
GTCCCCGGGGCAGGTCGCGCCCGGGACCGCGATGGGCCCCGAGGCGCTTG
GCTCCACCCGGGCCCACGCCCTAGGCTTCCGCGCCACCGCGGCGGCCCTC
GCGGTCGGAAACGGACTGAGGACAGTCCGTTCCGGTCGACGCACGCGCCG
CCCAGGTCGGACGACCGATTTGCACGTCAGGACCGCTGCGGGCCTCCACC
GCCGGCGCGCGCCGGCCTTCACCTTCATTGCGCCGTGGGGGCTCGAGGGC
CCGCAACACCCACCCCGAGCCCACGAGCCGCCCGGCCTCCCCCACCCGAA
GATCAATTTCACTGACTTGATGGGGGAGACAGTTAAGCCCTCGTTTGGCC
AAATTAAATTTAATTTTTTAATTTGGGGTGTACGAAGCTGAACTTTTATT
CCGCGCCGAGAGAGAGCGATCTTCCGTACGCCACATTTCCCTCGCCCCTG
GATATTATTGTCAGAATTATGAATTTCTTCTTACCTGAGCTTTAACGCTT
ACCCTTATTTCGGGAAGAGGTTTTAGCTCTCCTTTTATTTTTTTTATCTT
GGCCTCTAGCATCTAAAAGCGTATAACAGTTAAAGGGCCGTTTGGCTTTA
TTCGCCCTGCCCAGGCATAGTTCACCATCTTTCGGGTACCATCGCACGCG
GGCTTGTGTTTGCCGAGTTCCTTCCCTTTCTTTTAGTCTTTCCTTATATG
GTCCCTCCGAGCCCCCCCCGAGAGAGGGGCCGGAGAGAAGGCGCGGAGGA
GAACAGGCTCCTCTAGGGGGATCTAAGGCACCGTCAGGTCCTTTGGGTTT
TTTAGGTTGATTATAGGTTATTGATGTTTTTAAGTTGATCTTGATGGTTA
CACCGACCGAGGGCGAACCCCGGCCGGCTATCCCAGGCCAATCGAAGCCC
ATGTTACATTTTCGTATATTCTGGGGTAGAAAGTGTAGCCCATTTCTTCC
TAACCACCCTTTACGCCGTAGTATATCAACTAGAGCCTCTCGTTTAACCG
AACAGTTTCAAGCCCCAGTCCCAATCACGAGCGGGGTTCAACGGGTTACC
CGAAGGTAGAGGTTTATCTTTTACTAGTTTAATCACTTTTATTGGTTTGC
GACGCGGGCCGTAGCTGGGGAGATCCGCGAGAAGGGCCCGGCGCACGTCC
GGTTCGTTGATCGGCTTATAGGCCGGATCGTCTTTGGTCAGGTGTTCTGA
GAGACGGGTTGGCCCTAAGTTAAATAGGCTGTCTCGGGGTAGCTCACCTG
TCTTGTACCTTAAGCTCCAAAGGGTCTTCTCGTCTTGTATTATTATATCC
TGCGTACCGGAAGAGGGGCGGCGCTCGTTCGGCCGCGCCCCGGTCCCGTC
TTGCTTTTTATTGCTTTTACGGGTTATTTCATTTCTCTTTCAGCGTTCCC
CACCGCAGCGCATCCCCCCCCGCAGGCCCCGACCCTCGGCGCGCCGCGGC
GTGCGCCCGGCGGCGGCCGAGCTCCGTCCGGGCGCCGGTCCCCCTCCCCC
GCCCGCCGGGGGCTCGCCTCCCTGCCCAACCGGGTAAGTGAGGAAACGAT
TTACTCATTTTAGCATAATTTCTTCCATATTTGTATGGATTAGTCTGGTA
AATCCCAGTTTGTTTCTTAGCTTTCGTGGGTTCAGGTAATTAATTTAAAG
GAGCCGGGTTCAAAGAGACACTCTGCTTCTCTTTTACTGCTAAATCCTCC
TAAACAGTCGGATTCCCCTGGTCCGCACCAGTTCTAAGCCAGCTGCTAGG
ACTAAAGGTCTCTTTGCCTAGTGGTGTTGGCTAAATCATGATGCAAAAGG
CAGCTATTGCCGGGTTCGATAGGTCTGTCACTTCTACCCGGAGCTCTTCC
CGAGAGGGGGCGCCGCGGGGCGGCCGCTCCCCCAGCCGCGGCGCGGGCCC
TCCAGGGCGCCCTGCCCTTCACAAAGAAAAGAGAACTCTTCCCGGGGCTC
GGTGGGGCGTGCTTTTAGTATGGGCCCCCTTTTTCCGATCCTTTCGTACT
CCCCCGAGGGGGGAGCCCACGCCGCACCCGGATGGGTTTTGGATCTGATA
AGGGTAGGCACACGTTGATCCGCCCATTGTGGCGCGCGTGCAGCCCCGGA
CTAGTCATTCGCTTTACCGGATAAAACTGCGTGGCGAGCGCCAGCTATCC
AAACCCTGACCCAGAATCAGGTCGTCTACGAGTCATTTAGCACCGGGTTC
GCACCAGTGGCTCCTCAGCCAAGCACACGCACCAAATGTCTGAACCTGCG
AGGGCAGGGACTTAATCAACGCAAGCTTATGACCTGCGCTTACTGGGAAT
GGGCCGTTACCGGCCTCACACCGTCCACGGGCTAAGCCTCCATCAGAAGG
CTTCCTCTAGAGGATCAAGTTTGATCGTCTTCTCGGCGCTCCGCCAGGGC
GCGACGGTGGTATATAGGCTGATTTTGCTAGAAATGGTGAGGTTTAACGG
ACCTCGACCTGACTTTCTGGGCTATGCCCATCTTGCTTACTGTTATTCCT
TCACCGGCGGCGCCCGCTGGGCCCGAGGGCCCCAGGGCCTCCCACTTATT
GGCATCACCGCGGACCTCGGGCGCCCTTTTGGACGTGGGCCTGTCCCCGC
TTCTGTATTAATTATTTCTTGTGCAATTGACCGGAGGGAGTGACGGGCGG
GGTTCGTTTGCGTCACCGCACTGGGCGCCTCGCGGCGCCCGTCTCCGCCA
ACCAGGCCCGACCCTGCTTAGCTTCCGAGATCGGACGAGATCGGGCGTGC
GCTCCTCGTCCCCAGGTTTGGGGATTGAGGGCGTATTCACAGGGGTGCGG
TATTGCTTAGTATTTTATCTTTTCTGTCTCCCATACTAGGATAATATAAT
GCCAGTTCTGCTTACCAAAAAAGGCCCACTGGGCGTCTCGCATTCCACGC
ACGGACGCGAGCAAGAGGCGGGCGACGGGGGGTAGGGGCCGCACGACGCG
AGTGTCCGGGCGAACATTGTTGTGATTAAATGTCTTTGTTTATGGCTAAG
GATAATGTCCAAGTGCACCTTCCGGTACACTTACCTTGTTACGACTTTTC
CTGGATCCCCTTGGGGGTGTGGCTTGGCTAGGCGTCTTGGGCTAAAAATT
GCTTCCAGGCCCACTACGACAACGTGTTTTGTAAATTATGATCTTTATTC

### Sheet: marinum_rRNA_depl_probes
Sequence
ccccactcgggttaacctcgcgacatgtccctgactcgcaggctcattct
gctcccctacccaaccttgcggttgtcgcggcttcggcggtgtgcttgag
tgacctatcgaacccgtggtctgcggggggccttatcccaccaagtgggt
gctcgccactacttacggaatcacaattgttttcttttcctacgggtact
ccggggtacttttcaccattccctcacggtactaatccgctatcggtcat
tccgggttcggaatgggaccgggcgtttccctgtcgctgtggccgccgta
gtttcacagtctcccacctatcctacacaaaccgaaccgaacaccaatac
tccccattcggaaatcctcggatccacgctaggttgacagctccccgagg
tgttcggcggtgtcctacttttccacccgagctgggcagtatcatcggcg
ggagaaggtttcccgcttagatgctttcagcggttatcctttccgaacgt
gaatttcgctaccttaggatggttatagttaccaccgccgtttactgggg
tggtttggggtacgggccgtgtgtgtgctcgctagaggcttttcttggca
acaaccccgcacacacaacccctacccggttaaacatgcgtgcggtttag
gctggcacgtagttggccggtgcttcttctccacctaccgtcaatccgag
agttttagccttgcggccgtactccccaggcggggtacttaatgcgttag
cacctacgagctctttacgcccagtaattccggacaacgctcgcacccta
ccctacgggcttgccccagtattaccactgactggtacggctgccttcct
agtctgcccgtatcgcccgcacgctcacagttaagccgtgagatttcacg
tcagcctgttatccccggggtaccttttatccgttgagcgacaccccttc
cttaccgggtggtcccggcagattcacagcagattccacgggcccgctgc
cacttacactcgtcacctgattgccgtccaggttgagggaacctttgggc
cacaggccacaagggaacgcctatctctagacgcgtcctgtgcatgtcaa
gacttcgtcccaatcgccgatcccaccttcgacagctccctcccaaaggg
cccctggtgggacaactggtgtaccagaggttcgtccgtcccggtcctct
tggcctggcccaggaacccttggtctttcggcgggcaaggttctcacttg
ttgtgttggtaagttttcggccggttagtgccagttcccttcacacatta
ccaggatgcgacgagccgacatcgaggtgccaaaccatcccgtcgatatg
gtcccggggtcttttcgtcctgccgcgcgtaacgagcatctttactcgta
ccagaacatgccactacaccccttacggggatacgccctattcagactcg
cacgtccttcatcggctctcgatgccaaggcatccaccatgcgcccttag
actaggcaggtgccgggttttcacgtaccgggctctcaccgtctacggca
gcagatcgcccacgtgttactcacccgttcgccactcgagtatctccgaa
tttccgttaactgcgacactttctgactgcctctcagccaggtagagctg
gttcctcctgatatctgcgcattccaccgctacaccaggaattccagtct
tgcgacttcgcacggacctgtgtttttagtaaacagtcgctccccactgg
tcgggcctccacgcggtcttacccgcgcttcaccctggccatgggtagat
ttgtagcatgtgtgaagccctggacataaggggcatgatgacttgacgtc
gcgatctgggctgtttccctctcgacgtacggagcttatcccccgccgtc
caacccgttgtccatcgactacgcctgtcggcctcgccttaggtcccgac
tatctcagtcccagtgtggccggacaccctctcaggccggctacccgtcg
tcaccccacgaggaggctctgacggattgtaggcgcacggtttcaggtac
ttcgctccccacgctttcgctcctcagcgtcagttactgcccagagaccc
acgttaggtgtccaatacgatcagagtggtatttcaacaatgactccgcc
atccggttttgggtggttagtaccgctgattcatcacgggcgcgcacaca
tttgccgagttccttaaccatagttatctcgtacgccttggtattctcta
cctcctggttgtctctgcgactgcacatccttttccacttagcacacgct
ggcgcacaatcacttgaccagtgagctattacgcactctttcaagggtgg
acaccacggcattcggagtttggctgacgtcagtaacctagtagggccca
taggaggcaaccgccccagttaaactacccgccaggcactgtccgtgaac
gacatgaatcccgtggtcctatccggtattagacccagtttcccaggctt
ttgactactaccaacgaaggttccacgcagccccggaactccacgccccc
cccgcgttcccccccgcaccctatatattcaggtgcgggtaacacgacat
gttaccccaccaacaagctgataggccgcgggcccatcccacaccgcaaa
tgcctgcattctcactcccccatcctccaccaccggttacccggcagctt
ctctacctccgtggtgaaacacgcaacgctgcacctaaatgcatttcggg
tttcctcaagtttctgacgcgcgcggcggatagagaccgaactgtctcac
cggagtttgattggcctttcacccctacccacagctcatcccctcagtct
attcgcctcaatcggctatgcatcacctctcaggattaatgagcgacgga
cagcgttgctgatctgcgattactagcgactccgacttcacggggtcgag
gtctatggttgagacagttgggaagtcgttacgccattcgtgcaggtcgg
cccgctcccaccgcaagggtgttcacggtattccggtcccccttctcccg
cgagttgaccccggcagtctctcacgagtccccaccattacgtgctggca
cgaactgagaccggctttaaaggattcgcttaacctcgcggcatcgcagc
