## Supplementary Table 7 for "Granuloma Dual RNA-Seq Reveals Composite Transcriptional Programs Driven by Neutrophils and Necrosis within Tuberculous Granulomas"

### Sheet: mar_Gran_Mtb_Mouse_in_vivo_up
		Zebrafish WT Gran Vs Broth								Mouse Alveolar macrophages vs Broth		Mouse Interstitial macrophages vs Broth
geneID	gene_name	baseMean	log2FoldChange	lfcSE	stat	pvalue	padj Value	Product	M. tb Orthologue	log2FoldChange_AM	padj Value_AM	log2FoldChange_IM	padj Value_IM
MMAR_2214	MMAR_2214	477.819	4.91143	0.177097	27.733	2.79e-169	1.52e-165	methyltransferase	Rv1405c	6.79831	1.07e-193	7.49268	3.39e-236
MMAR_0505	fadE5	5469.23	4.46999	0.169641	26.3496	5.18e-153	1.41e-149	acyl-CoA dehydrogenase FadE5	Rv0244c	0.773125	0.000715	1.49327	3.31e-11
MMAR_0792	icl	6063.4	7.14685	0.284422	25.1276	2.48e-139	4.51e-136	isocitrate lyase Icl	Rv0467	3.42166	7.15e-49	4.80121	1.35e-93
MMAR_1379	MMAR_1379	6551.19	8.48447	0.350458	24.2097	1.76e-129	2.4e-126	conserved protein	Rv1130	0.92423	0.0114	2.64731	9.21e-13
MMAR_1381	gltA1	2763.12	8.39959	0.414675	20.2558	3.16e-91	2.15e-88	citrate synthase I GltA1	Rv1131	0.636639	0.116652	2.66286	5.67e-10
MMAR_2117	fadD9	2678.76	4.0215	0.215539	18.6578	1.09e-77	5.4e-75	fatty-acid-CoA ligase FadD9	Rv2590	3.58467	7.44e-79	4.28548	1.04e-112
MMAR_1084	MMAR_1084	184.415	3.6236	0.198767	18.2304	2.96e-74	1.24e-71	conserved protein	Rv3463	-0.0374186	0.887383	0.95991	7.72e-07
MMAR_0515	hsp	4661.51	6.19503	0.348274	17.7878	8.79e-71	3.19e-68	heat shock protein Hsp	Rv0251c	1.70026	5.3e-08	3.20778	1.31e-25
MMAR_1243	lat	688.778	5.48214	0.321341	17.0602	2.94e-65	9.41e-63	L-lysine-epsilon aminotransferase Lat	Rv3290c	3.32831	5.65e-72	4.05915	1.7e-107
MMAR_5041	MMAR_5041	233.224	2.77539	0.189835	14.6201	2.09e-48	4.07e-46	CoA-transferase (beta subunit)	Rv3552	3.46603	1.08e-53	4.39024	6.62e-87
MMAR_4252	putA	283.98	4.1747	0.291881	14.3027	2.1e-46	3.7e-44	proline dehydrogenase, PutA	Rv1188	0.934124	0.0107	1.70651	2.59e-06
MMAR_0520	MMAR_0520	51.2993	4.14883	0.292555	14.1814	1.19e-45	1.92e-43	transcriptional regulatory protein	Rv0260c	1.44482	0.00696	0.257117	0.668205
MMAR_2006	MMAR_2006	932.688	2.14675	0.15999	13.418	4.74e-41	6.01e-39	conserved membrane protein	Rv2707	0.736028	3.29e-06	0.995003	1.55e-10
MMAR_0645	clpB	6694.04	3.82215	0.290742	13.1462	1.79e-39	2.22e-37	endopeptidase ATP binding protein (chain B) ClpB	Rv0384c	0.370869	0.240259	1.51809	3.95e-07
MMAR_1777	fadD26	4840.16	2.80473	0.214171	13.0958	3.48e-39	4.13e-37	fatty acyl-AMP ligase FadD26	Rv2930	0.354688	0.0503	0.915688	6.52e-08
MMAR_4166	espA	956.528	2.94302	0.228864	12.8593	7.63e-38	8.32e-36	ESX-1 secretion-associated protein A, EspA	Rv3616c	3.28518	3.95e-29	4.31779	8.91e-50
MMAR_5036	MMAR_5036	547.023	2.25984	0.182431	12.3874	3.05972e-35	2.82687e-33	short-chain type dehydrogenase/reductase	Rv3548c	2.87767	1.30076e-55	3.65931	1.15221e-90
MMAR_2728	ndh	1947.14	1.9372	0.157144	12.3275	6.44e-35	5.76e-33	NADH dehydrogenase Ndh	Rv1854c	0.906861	1.41e-09	1.36055	4.62e-20
MMAR_4238	MMAR_4238	80.5248	3.83228	0.314256	12.1948	3.31e-34	2.91e-32	conserved integral membrane transport protein	Rv1200	1.2202	4.36e-06	1.36707	2.43e-07
MMAR_5039	echA20	160.895	2.97369	0.251543	11.8218	3.01e-32	2.45e-30	enoyl-CoA hydratase EchA20	Rv3550	3.63856	5.55e-42	4.23197	6.08e-57
MMAR_0423	MMAR_0423	928.074	2.58116	0.220472	11.7074	1.17e-31	9.1e-30	conserved transmembrane protein	Rv0180c	0.921364	1.76e-05	1.25693	3.39e-09
MMAR_4168	MMAR_4168	384.276	3.34089	0.286284	11.6698	1.82e-31	1.4e-29	conserved hypothetical protein	Rv3614c	2.52175	3.77e-16	3.44325	3.13e-29
MMAR_1776	ppsA	6319.55	2.30576	0.198641	11.6077	3.77e-31	2.85e-29	phenolpthiocerol synthesis type-I polyketide synthase PpsA	Rv2931	0.281334	0.176594	0.761787	7.01e-05
MMAR_5045	fadA6_1	1033.91	2.21777	0.191137	11.6031	3.98e-31	2.97e-29	acetyl-CoA acetyltransferase FadA6_1	Rv3556c	3.05517	5.54e-58	3.59765	2.62e-80
MMAR_5050	fadD3	189.821	2.31329	0.203638	11.3598	6.63e-30	4.63e-28	fatty-acid-CoA ligase FadD3	Rv3561	3.14822	8.79e-45	3.75892	4.18e-64
MMAR_2660	MMAR_2660	457.297	2.49246	0.2242	11.1171	1.04e-28	6.97e-27	conserved hypothetical membrane protein	Rv1779c	0.567884	0.00803	0.782511	0.000176
MMAR_5048	MMAR_5048	148.561	2.0417	0.194306	10.5077	7.97e-26	4.85e-24	short chain dehydrogenase	Rv3559c	2.35503	6.16e-31	3.13039	1.29e-55
MMAR_3688	cfp2	721.293	2.14598	0.204817	10.4776	1.1e-25	6.56e-24	low molecular weight antigen Cfp2	Rv2376c	0.511711	0.0276	0.355381	0.134894
MMAR_5040	MMAR_5040	182.861	2.97336	0.298387	9.9648	2.17e-23	1.15e-21	CoA-transferase (alpha subunit)	Rv3551	3.56713	1.01e-39	4.53466	2.68e-64
MMAR_5015	MMAR_5015	417.717	2.09291	0.21432	9.76537	1.59e-22	8.15e-21	conserved hypothetical oxidoreductase	Rv3526	0.951159	2.5e-08	1.1171	5.66e-11
MMAR_5224	MMAR_5224	1252.07	2.741	0.283277	9.67606	3.81e-22	1.91e-20	conserved hypothetical protein	Rv0193c	1.40661	1.59e-05	1.68094	2.63e-07
MMAR_1775	ppsB	4449.38	1.70932	0.182711	9.35533	8.33e-21	3.92e-19	phenolpthiocerol synthesis type-I polyketide synthase PpsB	Rv2932	0.875843	0.000188	1.32625	1.04e-08
MMAR_4172	MMAR_4172	99.9163	1.97234	0.213251	9.24891	2.27e-20	1.05e-18	conserved hypothetical protein	Rv1265	0.982818	1.5e-07	1.40992	1.64e-14
MMAR_0542	eccB3	1867.84	1.06317	0.115399	9.21294	3.17e-20	1.43e-18	ESX conserved component eccB3. Possible membrane protein	Rv0283	0.381624	0.0246	1.25031	3.9e-15
MMAR_2081	MMAR_2081	459.504	2.48838	0.272181	9.14239	6.11e-20	2.73e-18	transcriptional regulator	Rv2621c	2.66468	3.9e-23	4.99503	2.27e-80
MMAR_5121	MMAR_5121	232.414	3.17688	0.353657	8.98293	2.64e-19	1.06e-17	PPE family protein	Rv3621c	0.150403	0.681125	1.05232	0.000536
MMAR_1291	alkB	302.536	2.54014	0.286697	8.86002	8e-19	3.14e-17	transmembrane alkane 1-monooxygenase AlkB	Rv3252c	0.746666	0.0768	1.51359	0.000658
MMAR_5049	fadE30	261.505	2.31348	0.263046	8.79497	1.43e-18	5.57e-17	acyl-CoA dehydrogenase FadE30	Rv3560c	2.76429	2.12e-30	3.59186	2.43e-51
MMAR_0437	MMAR_0437	257.208	2.02088	0.230135	8.78128	1.62e-18	6.25e-17	oxidoreductase	Rv0197	0.457228	0.103094	1.00508	0.000198
MMAR_5033	fadA5	309.15	2.09585	0.240902	8.70002	3.32e-18	1.21e-16	acetyl-CoA acetyltransferase FadA5	Rv3546	1.28488	7.85e-07	2.59816	3.37e-26
MMAR_1625	fadE22	687.346	1.52775	0.177609	8.60178	7.85e-18	2.81e-16	acyl-CoA dehydrogenase FadE22	Rv3061c	1.77374	2.14e-15	2.28757	4.92e-25
MMAR_1334	sigH	258.758	1.83962	0.215305	8.54428	1.29e-17	4.58e-16	alternative RNA polymerase sigma-E factor (sigma-24) SigH (RpoE)	Rv3223c	0.559719	0.000809	1.15251	7.04e-13
MMAR_0793	fadB2	1170.37	1.63879	0.192912	8.495	1.98e-17	6.84e-16	3-hydroxybutyryl-CoA dehydrogenase FadB2	Rv0468	1.75182	1.36e-21	2.71562	1.36e-51
MMAR_3815	MMAR_3815	486.873	2.80063	0.331872	8.4389	3.2e-17	1.09e-15	conserved hypothetical protein	Rv2466c	0.185739	0.552737	1.13685	2.59e-05
MMAR_4343	MMAR_4343	165.204	2.07483	0.249358	8.32068	8.75e-17	2.84e-15	conserved protein	Rv1117	0.0162594	0.962121	0.508361	0.0924
MMAR_5042	MMAR_5042	286.996	2.71815	0.327516	8.29929	1.04737e-16	3.37824e-15	2-nitropropane dioxygenase	Rv3553	3.29249	7.97724e-39	4.41555	4.71481e-70
MMAR_2267	MMAR_2267	2268.66	1.51653	0.183592	8.26033	1.45e-16	4.63e-15	conserved protein	Rv1462	0.85054	0.000433	1.90914	4.82e-16
MMAR_2268	MMAR_2268	1536.7	2.00007	0.243966	8.19815	2.44e-16	7.65e-15	conserved ATP-binding protein ABC transporter	Rv1463	0.22978	0.459257	1.08251	7.52e-05
MMAR_0541	eccA3	1482.44	1.32254	0.162805	8.12349	4.53e-16	1.39e-14	ESX conserved component eccA3	Rv0282	0.516974	0.000392	1.17267	6.19e-17
MMAR_2269	csd	1872.32	1.46274	0.180743	8.09293	5.82e-16	1.77e-14	cysteine desulfurase Csd	Rv1464	0.702996	0.00633	1.69073	1.1e-11
MMAR_4289	typA	1112.5	1.01903	0.126579	8.05057	8.24e-16	2.48e-14	GTP-binding translation elongation factor TypA	Rv1165	0.961638	1.31e-07	1.17033	8.63e-11
MMAR_5323	MMAR_5323	204.35	1.72523	0.214336	8.04917	8.34e-16	2.5e-14	O-methyltransferase	Rv3767c	1.79871	3.16e-11	1.85778	6.43e-12
MMAR_5051	fadE31	266.501	2.09039	0.260927	8.01138	1.13e-15	3.32e-14	acyl-CoA dehydrogenase FadE31	Rv3562	2.80762	1.38e-25	3.81261	7.47e-47
MMAR_4929	MMAR_4929	43.5041	2.69296	0.336193	8.01014	1.15e-15	3.34e-14	conserved hypothetical protein	Rv0767c	0.723127	0.0218	1.32652	1.57e-05
MMAR_4930	cyp123A3	61.4962	1.91426	0.243702	7.85493	4e-15	1.12e-13	cytochrome P450 123A3 Cyp123A3	Rv0766c	0.743899	0.000869	1.07668	1.12e-06
MMAR_0543	eccC3	4512.1	0.800421	0.101933	7.85242	4.08e-15	1.13e-13	ESX conserved component eccC3. Possible membrane protein	Rv0284	0.0437597	0.840479	0.690626	6.04e-05
MMAR_4896	MMAR_4896	142.032	1.85822	0.238891	7.77854	7.34e-15	2.02e-13	conserved hypothetical protein	Rv0789c	0.894322	0.000881	0.933914	0.000836
MMAR_2864	MMAR_2864	99.6751	2.03821	0.268003	7.60517	2.85e-14	7.35e-13	oxygenase	Rv1936	1.0187	4.99e-05	2.3885	1.84e-26
MMAR_0065	ino1	3266.02	1.78285	0.236535	7.53736	4.8e-14	1.23e-12	myo-inositol-1-phosphate synthase Ino1	Rv0046c	1.00494	7.16e-08	1.47627	1.14e-15
MMAR_1242	MMAR_1242	218.016	2.75882	0.366763	7.52207	5.39e-14	1.35e-12	transcriptional regulatory protein (probably AsnC-family)	Rv3291c	0.682008	0.0442	-0.416312	0.365452
MMAR_3623	MMAR_3623	82.3985	2.71388	0.367423	7.38625	1.51e-13	3.68e-12	conserved hypothetical protein	Rv2323c	0.826617	0.00088	1.05617	2.57e-05
MMAR_1378	MMAR_1378	199.95	3.36848	0.457878	7.35672	1.88e-13	4.55e-12	transcriptional regulatory protein	Rv1129c	0.388223	0.122303	1.77078	2.06e-15
MMAR_1770	drrB	861.431	1.3345	0.181669	7.34577	2.05e-13	4.89e-12	daunorubicin-DIM-transport integral membrane protein ABC transporter DrrB	Rv2937	0.203381	0.231387	0.638255	3.56e-05
MMAR_4167	MMAR_4167	156.411	3.05906	0.417246	7.33156	2.27e-13	5.35e-12	conserved hypothetical protein	Rv3615c	2.76914	4.1e-16	3.66104	1.83e-27
MMAR_1970	MMAR_1970	332.558	2.16391	0.295916	7.3126	2.62e-13	6.13e-12	transcriptional regulatory protein	Rv2745c	1.69588	2.62e-06	2.03022	1.62e-08
MMAR_5046	MMAR_5046	342.825	2.24448	0.310137	7.23705	4.59e-13	1.04e-11	transcriptional regulatory protein (probably TetR-family)	Rv3557c	3.53066	2.04e-44	4.01695	1.08e-57
MMAR_1612	mmr	80.3238	3.47345	0.49045	7.08217	1.42e-12	3.09e-11	multidrug-transport integral membrane protein Mmr	Rv3065	0.759383	0.0307	0.645919	0.0899
MMAR_0161	MMAR_0161	73.2516	2.27809	0.33113	6.87975	6e-12	1.23e-10	conserved hypothetical membrane protein	Rv2390c	3.6365	3.64e-31	3.33976	3.43e-26
MMAR_0993	MMAR_0993	262.468	1.87881	0.273903	6.85942	6.91e-12	1.41e-10	dioxygenase	Rv0654	-0.0325407	0.932822	0.873634	0.00854
MMAR_4253	rocA	1025.77	2.68208	0.393097	6.82296	8.92e-12	1.81e-10	pyrroline-5-carboxylate dehydrogenase, RocA	Rv1187	1.73595	3.56e-12	1.95556	4.98e-15
MMAR_5030	fadE29	180.235	1.20938	0.179225	6.74782	1.5e-11	2.97e-10	acyl-CoA dehydrogenase FadE29	Rv3543c	1.92338	7.87e-28	2.94715	7.3e-69
MMAR_5032	cyp125A7	437.041	2.25248	0.33503	6.72321	1.78e-11	3.48e-10	cytochrome P450 125A7 Cyp125A7	Rv3545c	1.87822	6.93e-21	2.44508	4.33e-35
MMAR_4928	aldA	61.9499	2.19489	0.329011	6.67117	2.54e-11	4.87e-10	NAD-dependent aldehyde dehydrogenase, AldA	Rv0768	0.237673	0.277438	0.978625	3.18e-07
MMAR_5054	aspB	559.375	1.05446	0.158693	6.64468	3.04e-11	5.71e-10	aspartate aminotransferase AspB	Rv3565	2.85949	3.42e-25	3.62815	1.67e-40
MMAR_1616	cstA	272.576	1.07714	0.163013	6.6077	3.9e-11	7.26e-10	carbon starvation protein, CstA	Rv3063	0.896857	4.77e-06	1.43921	5.18e-14
MMAR_0516	nirB	107.746	3.20954	0.486463	6.5977	4.18e-11	7.69e-10	nitrite reductase [NAD(P)H] large subunit [fad flavoprotein] NirB	Rv0252	3.48328	1.02e-19	3.1203	3.33e-16
MMAR_1774	ppsC	7217.07	1.26381	0.195311	6.47076	9.75e-11	1.74e-09	phenolpthiocerol synthesis type-I polyketide synthase PpsC	Rv2933	1.02344	5.1e-06	1.73691	2.03e-14
MMAR_3843	pdhB	73.7652	1.50791	0.235265	6.40938	1.46e-10	2.54e-09	pyruvate dehydrogenase E1 component (beta subunit) PdhB	Rv2496c	0.854443	7.11e-13	1.49189	4.36e-38
MMAR_2082	MMAR_2082	166.071	2.10851	0.33006	6.38826	1.68e-10	2.9e-09	conserved hypothetical membrane protein	Rv2620c	2.75384	7.34e-27	4.8359	1.14e-84
MMAR_5052	fadE32	223.331	1.9017	0.299626	6.34692	2.2e-10	3.75e-09	acyl-CoA dehydrogenase FadE32	Rv3563	2.51773	7.59e-23	3.58191	2.9e-46
MMAR_1928	ald	2919.66	3.34102	0.526684	6.34351	2.25e-10	3.83e-09	secreted L-alanine dehydrogenase Ald (40 kDa antigen)	Rv2780	0.60586	0.00724	0.162153	0.5293
MMAR_2303	mutB	304.608	1.02946	0.163486	6.29694	3.04e-10	5.14e-09	methylmalonyl-CoA mutase large subunit, MutB	Rv1493	1.3117	6.87e-17	1.59459	1.82e-24
MMAR_2003	sigB	3622.32	1.64918	0.262156	6.29085	3.16e-10	5.33e-09	RNA polymerase sigma factor SigB	Rv2710	2.28085	2.95e-36	2.84124	8.05e-56
MMAR_2787	MMAR_2787	528.385	1.1584	0.185794	6.23486	4.52e-10	7.49e-09	conserved hypothetical protein	Rv1894c	1.09203	3.21e-05	1.22314	3.54e-06
MMAR_4524	MMAR_4524	140.125	1.81828	0.292643	6.21332	5.19e-10	8.52e-09	conserved hypothetical membrane protein	Rv0990c	0.837105	0.00452	1.65444	6.04e-09
MMAR_1772	ppsE	6170.16	1.31793	0.212705	6.19605	5.79e-10	9.45e-09	phenolpthiocerol synthesis type-I polyketide synthase PpsE	Rv2935	0.426703	0.00536	0.773766	1.32e-07
MMAR_3697	mbtG	410.206	1.52199	0.246199	6.18194	6.33e-10	1.03e-08	lysine-N-oxygenase MbtG	Rv2378c	1.20235	4.64e-06	2.02924	3.41e-15
MMAR_1771	drrA	997.107	1.25839	0.203601	6.18067	6.38e-10	1.03e-08	daunorubicin-DIM-transport ATP-binding protein ABC transporter DrrA	Rv2936	0.10275	0.654405	0.599661	0.00199
MMAR_0799	MMAR_0799	1805.15	1.20016	0.19471	6.16385	7.1e-10	1.14e-08	transcriptional regulatory protein	Rv0474	1.05371	5.97e-07	1.05107	1.16e-06
MMAR_0436	MMAR_0436	44.0051	2.81434	0.459518	6.12453	9.1e-10	1.45e-08	transcriptional regulatory protein	Rv0196	0.780524	0.0281	1.19068	0.000911
MMAR_0451	pckA	3725.54	1.11113	0.181669	6.11622	9.58e-10	1.52e-08	iron-regulated phosphoenolpyruvate carboxykinase [GTP] PckA	Rv0211	0.356966	0.0579	0.80703	5.54e-06
MMAR_5002	echA19	161.881	1.27414	0.208827	6.10144	1.05e-09	1.66e-08	enoyl-CoA hydratase EchA19	Rv3516	0.985786	3.68e-06	1.35319	1.44e-10
MMAR_2271	MMAR_2271	388.193	1.88403	0.309332	6.09064	1.12e-09	1.76e-08	conserved hypothetical protein	Rv1466	-0.0607809	0.874931	0.705815	0.0105
MMAR_5018	MMAR_5018	56.8388	2.37423	0.389826	6.09049	1.13e-09	1.76e-08	short-chain alcohol dehydrogenase	Rv3530c	1.68292	1.65e-08	2.14728	2.94e-13
MMAR_1769	drrC	829.357	1.36586	0.224651	6.07995	1.2e-09	1.87e-08	daunorubicin-DIM-transport integral membrane protein ABC transporter DrrC	Rv2938	0.162333	0.489592	0.413904	0.0523
MMAR_1295	sahH	4613.71	0.975887	0.160709	6.07238	1.26e-09	1.95e-08	adenosylhomocysteinase SahH	Rv3248c	0.487574	0.00236	0.951639	6.78e-10
MMAR_5122	MMAR_5122	89.0597	3.55433	0.588351	6.04117	1.53e-09	2.33e-08	PE family protein	Rv3622c	-0.157981	0.764269	1.0589	0.0486
MMAR_4303	MMAR_4303	160.878	1.67463	0.278452	6.01408	1.81e-09	2.73e-08	conserved hypothetical protein	Rv1147	-0.0813659	0.859554	0.578701	0.0791
MMAR_1059	MMAR_1059	116.181	2.0031	0.335668	5.96749	2.41e-09	3.6e-08	O-methyltransferase	Rv0726c	0.127489	0.579978	0.432906	0.0316
MMAR_2470	pks10	581.028	1.0875	0.182293	5.9657	2.44e-09	3.62e-08	chalcone synthase, Pks10	Rv1660	0.397135	0.0879	0.69688	0.00202
MMAR_2670	PE19_1	86.7738	2.60394	0.43648	5.96579	2.43e-09	3.62e-08	PE family protein	Rv1788	0.57389	0.160552	1.46951	0.000384
MMAR_0912	hspX	596.762	1.50485	0.25277	5.95346	2.63e-09	3.87e-08	peptidase heat shock protein X, HspX	Rv0563	1.33927	9.23e-25	1.76774	3.75e-43
MMAR_5065	MMAR_5065	770.014	1.25189	0.213519	5.86316	4.54e-09	6.51e-08	acyl-CoA dehydrogenase	Rv3570c	1.22252	3.63e-15	1.34452	5.74e-18
MMAR_2861	fadE18	206.141	0.944762	0.163813	5.76733	8.05e-09	1.11e-07	acyl-CoA dehydrogenase FadE18	Rv1933c	1.31534	0.0241	-0.623958	0.321791
MMAR_5037	MMAR_5037	139.859	2.07482	0.363742	5.70409	1.17e-08	1.57e-07	short-chain type dehydrogenase/reductase	Rv3549c	3.65903	6.9e-80	4.51251	8.81e-123
MMAR_0350	MMAR_0350	196.278	2.95667	0.524188	5.64047	1.7e-08	2.24e-07	conserved protein	Rv0140	0.553862	0.00778	1.46275	8.43e-15
MMAR_2865	MMAR_2865	78.2983	1.40343	0.249957	5.61469	1.97e-08	2.58e-07	oxygenase	Rv1937	0.748496	0.000421	2.01859	2.3e-27
MMAR_5025	MMAR_5025	117.225	1.48704	0.270301	5.50141	3.77e-08	4.65e-07	conserved hypothetical dehydratase (MaoC-like)	Rv3538	1.46425	5.8e-08	2.28327	1.32e-18
MMAR_0939	MMAR_0939	95.58	1.6128	0.294997	5.46717	4.57e-08	5.56e-07	oxidoreductase	Rv0575c	4.49365	1.34e-68	4.99214	1.63e-85
MMAR_1132	whiB3	62.6558	2.99179	0.551831	5.42157	5.91e-08	7.03e-07	WhiB-like regulatory protein, WhiB3	Rv3416	1.97629	1.21e-25	2.95513	6.48e-60
MMAR_1795	MMAR_1795	392.153	1.74508	0.323181	5.39969	6.68e-08	7.89e-07	D-AMINO acid aminohydrolase	Rv2913c	0.752289	0.000253	1.21721	1.43e-09
MMAR_4647	MMAR_4647	624.512	1.25035	0.23454	5.33107	9.76e-08	1.13e-06	conserved hypothetical protein	Rv0885	1.31443	1.92e-05	0.886122	0.0044
MMAR_5143	MMAR_5143	17.9917	2.38301	0.447886	5.32057	1.03e-07	1.18e-06	conserved hypothetical membrane protein	Rv3654c	0.55212	0.187287	1.1053	0.0111
MMAR_0347	msrA	316.532	1.06231	0.199848	5.31556	1.06e-07	1.21e-06	peptide methionine sulfoxide reductase MsrA	Rv0137c	0.402123	0.0566	0.569288	0.00651
MMAR_4931	MMAR_4931	32.3044	2.4799	0.470945	5.2658	1.4e-07	1.56e-06	short-chain alcohol dehydrogenase	Rv0765c	0.484537	0.0258	1.17453	3.99e-09
MMAR_0073	ssb	843.388	0.827424	0.158977	5.20468	1.94e-07	2.14e-06	single-strand binding protein Ssb	Rv0054	0.0702397	0.67069	0.289572	0.0343
MMAR_5019	MMAR_5019	78.4116	2.14717	0.422435	5.08285	3.72e-07	3.85e-06	conserved hypothetical protein	Rv3531c	2.07993	3.1e-23	2.58319	4.42e-36
MMAR_2212	MMAR_2212	27.4763	3.08701	0.624209	4.94547	7.6e-07	7.54e-06	methyltransferase	Rv1403c	4.1161	4.47e-55	4.57143	1.22e-68
MMAR_2270	MMAR_2270	655.25	1.25513	0.254349	4.93468	8.03e-07	7.93e-06	nitrogen fixation related protein	Rv1465	0.657443	8.4e-05	1.59418	2.59e-25
MMAR_3207	MMAR_3207	429.52	1.12721	0.229293	4.916	8.83e-07	8.64e-06	conserved protein	Rv2172c	0.941997	1.54e-10	1.49478	2.77e-25
MMAR_1294	MMAR_1294	258.807	1.02009	0.20845	4.8937	9.9e-07	9.47e-06	transcriptional regulatory protein (probably TetR-family)	Rv3249c	0.0731535	0.847862	0.638081	0.049
MMAR_1315	desA3	2066.67	1.34501	0.276949	4.85652	1.19e-06	1.12e-05	linoleoyl-CoA desaturase, DesA3	Rv3229c	6.07563	9.24e-196	6.36107	1.21e-214
MMAR_5064	bphD	298.103	0.704775	0.145395	4.8473	1.25e-06	1.17e-05	2-hydroxy-6-OXO-6-phenylhexa-2,4-dienoate hydrolase BphD	Rv3569c	1.13841	4.89e-08	1.67768	2.87e-16
MMAR_2863	echA13	34.0938	2.10662	0.434839	4.84459	1.27e-06	1.18e-05	enoyl-CoA hydratase EchA13	Rv1935c	0.0708802	0.858007	1.89092	2.22e-09
MMAR_5366	MMAR_5366	617.107	1.07875	0.223989	4.81609	1.46e-06	1.34e-05	conserved secreted protein	Rv3802c	0.301905	0.0338	0.803159	1.23e-09
MMAR_1078	fadE9	671.79	0.878094	0.184248	4.76583	1.88e-06	1.69e-05	acyl-CoA dehydrogenase, FadE9	Rv0752c	0.730511	0.0536	0.58997	0.129736
MMAR_4885	cpsY	95.5199	1.59068	0.337531	4.71269	2.44e-06	2.15e-05	UDP-glucose-4-epimerase, CpsY	Rv0806c	0.799367	0.000627	0.768919	0.00128
MMAR_2356	ileS	584.42	0.561619	0.120558	4.65851	3.19e-06	2.69e-05	isoleucyl-tRNA synthetase IleS	Rv1536	1.0929	1.32e-09	1.5341	6.33e-18
MMAR_1773	ppsD	6967.98	1.03881	0.224309	4.63115	3.64e-06	3.02e-05	phenolpthiocerol synthesis type-I polyketide synthase PpsD	Rv2934	0.966337	5.57e-07	1.66022	1.29e-18
MMAR_5068	fadE34	143.58	1.31861	0.291119	4.52944	5.91e-06	4.61e-05	acyl-CoA dehydrogenase FadE34	Rv3573c	0.401774	0.209063	0.553502	0.0873
MMAR_5029	MMAR_5029	133.226	1.42842	0.316655	4.51095	6.45e-06	4.96e-05	conserved hypothetical protein	Rv3542c	1.58188	3.24e-16	2.40319	3.61e-38
MMAR_5053	fadE33	119.288	1.74866	0.390296	4.48035	7.45e-06	5.63e-05	acyl-CoA dehydrogenase FadE33	Rv3564	2.64493	2.62e-40	3.59873	6.53e-77
MMAR_0066	MMAR_0066	1202.47	1.03801	0.233365	4.448	8.67e-06	6.43e-05	conserved hypothetical protein	Rv0047c	1.69475	3.49e-17	2.25901	7.44e-30
MMAR_4492	arcA	218.362	0.707369	0.159093	4.44627	8.74e-06	6.47e-05	arginine deiminase ArcA	Rv1001	0.304717	0.048	0.365104	0.0172
MMAR_3698	mbtA	266.132	1.02905	0.232983	4.41686	1e-05	7.32e-05	bifunctional enzyme MbtA: salicyl-AMP ligase (SAL-AMP ligase) + salicyl-S-ACP synthetase	Rv2384	0.315027	0.414192	1.90541	2.14e-07
MMAR_0897	fadD8	330.685	0.87327	0.199546	4.37629	1.21e-05	8.66e-05	fatty-acid-CoA synthase, FadD8	Rv0551c	0.964697	6.56e-07	0.857583	1.71e-05
MMAR_1831	mpt53	74.3644	1.46791	0.339994	4.31746	1.58e-05	0.000111012	soluble secreted antigen Mpt53 precursor	Rv2878c	0.8709	0.00024	1.33422	1.18e-08
MMAR_0557	MMAR_0557	212.11	1.2593	0.294409	4.27739	1.89e-05	0.000130977	conserved protein	Rv0307c	0.993098	4.73e-05	1.07997	1.61e-05
MMAR_0424	MMAR_0424	64.5043	2.18833	0.514034	4.25717	2.07e-05	0.000141959	conserved hypothetical protein	Rv0181c	2.37917	1.43e-21	2.58177	2.76e-25
MMAR_5066	hmp	77.9343	1.70917	0.401584	4.25608	2.08e-05	0.000142469	flavodoxin reductase Hmp	Rv3571	0.708168	3.93e-05	1.06905	2.62e-10
MMAR_0544	PE5	463.084	0.817234	0.192339	4.24891	2.15e-05	0.000146184	PE family protein	Rv0285	-0.187186	0.28085	0.348058	0.0295
MMAR_4037	MMAR_4037	570.079	0.630249	0.151256	4.16677	3.09e-05	0.000203194	transmembrane ATP-binding protein ABC transporter	Rv1348	0.790219	1.58e-05	2.18155	3.54e-38
MMAR_1157	MMAR_1157	53.1703	2.58547	0.620819	4.16461	3.12e-05	0.000204829	conserved hypothetical protein	Rv3371	1.60606	2.45e-14	1.77175	4.78e-17
MMAR_0642	MMAR_0642	57.388	1.26407	0.304793	4.14731	3.36e-05	0.000218824	PPE family protein	Rv0355c	0.725749	2.06e-08	0.830469	1.55e-10
MMAR_2816	MMAR_2816	41.6588	2.34959	0.566653	4.14644	3.38e-05	0.000218948	ArsR-type repressor	Rv2034	0.538292	0.181976	1.0458	0.0113
MMAR_2302	mutA	373.219	1.05044	0.253675	4.14089	3.46e-05	0.000223178	methylmalonyl-CoA mutase small subunit, MutA	Rv1492	1.86116	1.11e-42	2.45077	4.12e-75
MMAR_2265	MMAR_2265	1666.36	0.726073	0.176149	4.12193	3.76e-05	0.000240095	transcriptional regulatory protein	Rv1460	1.81447	3.53e-17	2.54983	1.37e-33
MMAR_1647	nrdF2	615.091	1.22288	0.297284	4.1135	3.9e-05	0.000248161	ribonucleoside-diphosphate reductase (beta chain) NrdF2	Rv3048c	0.42023	0.0817	0.598682	0.0108
MMAR_5391	MMAR_5391	202.885	1.51084	0.369312	4.09095	4.3e-05	0.000271044	conserved hypothetical protein	Rv3839	0.778962	0.0516	3.78628	1.74e-27
MMAR_1716	leuB	573.096	0.496537	0.121601	4.08333	4.44e-05	0.0002788	3-isopropylmalate dehydrogenase LeuB	Rv2995c	0.497821	0.000339	1.45339	1.11e-28
MMAR_4076	gloA_1	890.786	0.974409	0.242813	4.01299	6e-05	0.000363521	glyoxalase, GloA_1	Rv1322A	0.555153	0.00504	0.547267	0.0053
MMAR_2431	MMAR_2431	61.2291	1.36746	0.343484	3.98114	6.86e-05	0.000408143	conserved hypothetical protein	Rv1628c	1.28126	9.52e-10	1.22828	5.83e-09
MMAR_4394	MMAR_4394	5159.01	0.749597	0.189294	3.95997	7.5e-05	0.000443178	conserved hypothetical transmembrane protein	Rv1072	0.810203	2.78e-07	1.13395	2.61e-13
MMAR_2720	MMAR_2720	226.786	1.14486	0.289989	3.94794	7.88e-05	0.000462032	transcriptional regulatory protein	Rv1846c	1.34683	2.58e-12	1.81913	1.06e-21
MMAR_0356	MMAR_0356	529.65	1.21009	0.309041	3.91562	9.02e-05	0.000516861	conserved hypothetical protein	Rv0145	0.59119	0.000198	0.966963	4.18e-10
MMAR_4992	fadE26	213.473	1.68045	0.429463	3.91291	9.12e-05	0.000522137	acyl-CoA dehydrogenase FadE26	Rv3504	2.39814	7.64e-28	3.79691	1.35e-76
MMAR_1743	MMAR_1743	171.973	0.991158	0.253877	3.90409	9.46e-05	0.000538723	conserved hypothetical secreted protein	Rv2972c	0.709831	0.00879	0.706132	0.0125
MMAR_5007	ltp4	83.0028	1.47905	0.391265	3.78018	0.000156715	0.000840802	lipid transfer protein or keto acyl-CoA thiolase Ltp4	Rv3522	0.0214474	0.937837	0.801727	7.55e-05
MMAR_3186	MMAR_3186	135.049	1.16483	0.312964	3.72194	0.0001977	0.00104022	conserved hypothetical membrane protein	Rv2146c	0.495234	0.022	0.336572	0.138604
MMAR_5023	MMAR_5023	129.108	1.19181	0.330185	3.60953	0.000306754	0.00152565	2-keto-4-pentenoate hydratase	Rv3536c	1.28901	1.29e-11	1.92514	2.18e-25
MMAR_1644	MMAR_1644	817.708	0.670501	0.185833	3.60808	0.000308473	0.00153141	monooxygenase	Rv3049c	1.02075	0.000142	0.996662	0.000196
MMAR_4624	MMAR_4624	457.013	0.622401	0.172731	3.60328	0.000314221	0.00155428	conserved protein	Rv0906	0.511778	0.0278	0.754661	0.000893
MMAR_4019	MMAR_4019	69.4386	1.36974	0.380513	3.59973	0.000318544	0.00157281	transcriptional regulatory protein	Rv1353c	1.33414	0.00124	0.886708	0.0355
MMAR_1720	MMAR_1720	209.294	1.02121	0.283927	3.59674	0.00032223	0.00158813	conserved protein	Rv2991	1.1487	7.19e-05	0.436878	0.186739
MMAR_3355	MMAR_3355	122.962	0.720673	0.201902	3.56942	0.000357772	0.00174486	oxidoreductase	Rv2263	0.443251	0.0428	0.907029	1.09e-05
MMAR_4529	mprA	330.807	0.941033	0.264895	3.55248	0.000381617	0.00184906	mycobacterial persistence regulator MprA	Rv0981	1.90086	1.49e-09	2.30654	1.68e-13
MMAR_2430	MMAR_2430	226.751	0.836985	0.236063	3.5456	0.000391717	0.00189631	nonspecific lipid-transfer protein	Rv1627c	0.786841	1.35e-12	0.994424	1.99e-19
MMAR_3690	mbtF	637.137	0.625891	0.176788	3.54034	0.000399616	0.00193256	non-ribosomal peptide synthetase MbtF	Rv2379c	1.3732	3.22e-13	2.24948	2.53e-34
MMAR_3226	MMAR_3226	1198.57	0.606905	0.172238	3.52364	0.00042566	0.00203533	1-acylglycerol-3-phosphate O-acyltransferase	Rv2182c	0.643068	3.06e-05	0.601363	0.000118
MMAR_1590	MMAR_1590	31.261	1.19095	0.338497	3.51835	0.000434234	0.00206726	conserved hypothetical membrane protein	Rv3069	0.122856	0.744547	0.980368	0.00257
MMAR_2083	MMAR_2083	247.393	1.04016	0.296139	3.51239	0.000444096	0.00211236	conserved protein	Rv2619c	1.46937	1.26e-07	3.52541	6.42e-41
MMAR_4968	MMAR_4968	89.2089	1.32982	0.378991	3.50884	0.000450058	0.00213886	short-chain type dehydrogenase/reductase	Rv3485c	2.26145	1.12e-17	2.51373	1.26e-21
MMAR_0790	MMAR_0790	100.594	1.07469	0.309282	3.47478	0.000511266	0.00240044	transcriptional regulatory protein	Rv0465c	-0.253649	0.339069	0.67384	0.00532
MMAR_5027	ltp2_1	179.729	1.22239	0.354312	3.45003	0.000560523	0.00260256	acetyl-CoA acetyltransferase (PaaJ-like), Ltp2_1	Rv3540c	1.98238	1.44e-24	2.66313	2.79e-45
MMAR_2708	gcvB	2024.69	0.529581	0.154457	3.42866	0.000606574	0.00280206	glycine dehydrogenase GcvB	Rv1832	0.682305	0.000627	1.35855	1.62e-12
MMAR_1803	lppW	394.344	0.701839	0.205633	3.41307	0.000642346	0.00294726	conserved alanine rich lipoprotein LppW	Rv2905	0.221516	0.194496	0.290037	0.0788
MMAR_0169	MMAR_0169	44.9826	2.11278	0.621697	3.39841	0.000677783	0.00308711	conserved protein	Rv1443c	0.279041	0.199954	0.750681	0.000184
MMAR_1971	35kd_ag	899.44	0.88676	0.261742	3.38791	0.000704269	0.00319382	conserved 35 kDa alanine rich protein	Rv2744c	1.00768	2.11e-11	1.72442	7.98e-32
MMAR_2221	ribC	93.7437	0.80546	0.238062	3.38341	0.000715919	0.00323588	riboflavin synthase alpha chain RibC	Rv1412	0.320693	0.191386	0.570806	0.0166
MMAR_0346	cyp138A3	323.946	0.891742	0.265295	3.36133	0.000775693	0.00346777	cytochrome P450 138A3 Cyp138A3	Rv0136	0.503931	0.0529	1.53641	1.91e-10
MMAR_3853	MMAR_3853	90.4179	0.989757	0.294468	3.36117	0.000776129	0.00346777	conserved hypothetical regulatory protein	Rv2506	1.57598	1.58e-10	1.42046	1.81e-08
MMAR_0770	MMAR_0770	486.145	1.32698	0.395542	3.35483	0.000794152	0.00353959	oxidoreductase	Rv0449c	0.298126	0.467889	1.63526	7.51e-05
MMAR_2752	lldD2	142.914	0.663515	0.200407	3.31083	0.000930188	0.00406612	L-lactate dehydrogenase (cytochrome) LldD2	Rv1872c	0.488843	0.100734	0.638096	0.0314
MMAR_4036	MMAR_4036	482.108	0.623923	0.189076	3.29986	0.000967328	0.00420487	transmembrane ATP-binding protein ABC transporter	Rv1349	0.649423	0.00842	1.97946	6.14e-18
MMAR_2644	MMAR_2644	224.188	0.859822	0.260817	3.29664	0.000978477	0.00424318	conserved hypothetical protein	Rv1767	0.417191	0.133348	0.809793	0.00263
MMAR_1732	gpdA2	102.839	0.970081	0.297968	3.25566	0.0011313	0.00481775	glycerol-3-phosphate dehydrogenase [NAD(P)+] GpdA2	Rv2982c	0.474909	0.0466	0.59717	0.0112
MMAR_3031	MMAR_3031	640.185	0.702012	0.21597	3.25051	0.00115197	0.0048867	conserved hypothetical membrane protein	Rv2053c	1.65896	4.63e-09	2.08498	1.12e-13
MMAR_4646	fprB	401.26	0.709562	0.218567	3.24644	0.0011686	0.004938	NADPH:adrenodoxin oxidoreductase FprB	Rv0886	0.689176	0.021	1.0495	0.000413
MMAR_3085	prcB	789.338	0.535391	0.167928	3.18822	0.00143151	0.00590702	proteasome (beta subunit) PrcB	Rv2110c	0.681609	9.98e-05	1.04577	1.18e-09
MMAR_2123	apt	313.906	1.39955	0.441434	3.17046	0.00152198	0.00622379	adenine phosphoribosyltransferase, Apt	Rv2584c	0.136718	0.542014	0.450639	0.0229
MMAR_2866	ephB	28.8253	1.39612	0.445597	3.13314	0.00172947	0.00695743	epoxide hydrolase EphB	Rv1938	0.591662	0.07	1.25886	6.28e-05
MMAR_0769	MMAR_0769	114.341	1.89677	0.605725	3.13139	0.00173978	0.00697832	conserved hypothetical protein	Rv0448c	1.45323	0.0133	3.42764	7.9e-08
MMAR_5021	MMAR_5021	224.074	0.469431	0.151456	3.09946	0.00193872	0.00768022	4-hydroxy-2-oxovalerate aldolase	Rv3534c	0.479621	0.00513	1.47757	1.36e-22
MMAR_2358	MMAR_2358	125.553	1.10881	0.359238	3.08657	0.0020248	0.00797485	conserved hypothetical protein	Rv3832c	-0.429231	0.25113	2.00145	2.97e-13
MMAR_3706	mbtI	355.395	1.02168	0.33256	3.07217	0.00212505	0.00832758	isochorismate synthase MbtI	Rv2386c	1.26501	0.000172	2.98132	2.15e-19
MMAR_1978	recX	254.294	0.523069	0.171316	3.05325	0.00226379	0.00880167	regulatory protein RecX	Rv2736c	0.544335	0.0246	1.29592	2.7e-08
MMAR_3246	cbhK	927.468	0.550144	0.181474	3.03154	0.00243312	0.0093401	carbohydrate kinase CbhK	Rv2202c	0.427005	0.0251	0.703417	0.000135
MMAR_2394	MMAR_2394	123.894	0.834809	0.278944	2.99275	0.00276478	0.0104804	conserved hypothetical protein	Rv1598c	0.962233	5.51e-07	1.44755	1.26e-14
MMAR_2021	MMAR_2021	684.092	0.744791	0.251304	2.9637	0.00303963	0.0113798	conserved integral membrane alanine and leucine rich protein	Rv2693c	1.49343	1.24e-18	2.40812	1.1e-49
MMAR_1077	mmsB	390.294	0.494097	0.167736	2.94568	0.00322251	0.0119986	3-hydroxyisobutyrate dehydrogenase, MmsB	Rv0751c	0.501622	0.0562	0.744685	0.00399
MMAR_3716	cysW	63.0276	0.859682	0.293514	2.92893	0.00340134	0.0126213	sulfate-transport integral membrane protein ABC transporter CysW	Rv2398c	0.31782	0.228354	0.692473	0.0059
MMAR_1881	mqo	253.875	0.530344	0.181102	2.92843	0.00340678	0.0126329	malate:quinone oxidoreductase Mqo	Rv2852c	0.0938026	0.630835	0.338483	0.0486
MMAR_4039	MMAR_4039	169.376	0.701258	0.240744	2.91288	0.0035811	0.0131985	conserved hypothetical membrane protein	Rv1342c	0.899357	0.00841	2.43799	3.24e-13
MMAR_4572	MMAR_4572	279.548	0.538648	0.186756	2.88423	0.00392368	0.0142682	bifunctional enzyme: 2-hydroxyhepta-2,4-diene-1,7-dioate isomerase (HHDD isomerase) + cyclase/dehydrase	Rv0939	1.56832	2.58e-34	1.87191	1.46e-48
MMAR_1244	MMAR_1244	90.8065	1.43842	0.502803	2.86081	0.00422561	0.0151439	conserved hypothetical membrane protein	Rv3289c	3.83391	1.16e-31	5.09507	2.52e-57
MMAR_2255	ctaB	979.046	0.422609	0.14776	2.8601	0.00423511	0.0151679	cytochrome C oxidase assembly factor CtaB	Rv1451	0.35282	0.0735	0.65596	0.000496
MMAR_2048	clpC2	26.0345	1.58649	0.55484	2.85936	0.00424494	0.0151932	ATP-dependent protease ATP-binding subunit ClpC2	Rv2667	0.731103	0.0647	0.641403	0.141638
MMAR_1359	MMAR_1359	444.039	0.782395	0.275997	2.83479	0.00458555	0.0162205	ATP-dependent DNA helicase	Rv3201c	2.00135	1.03e-18	3.26468	4.48e-49
MMAR_1895	rbfA	672.564	0.440387	0.156805	2.80849	0.00497739	0.0174257	ribosome-binding factor a RbfA	Rv2838c	0.308438	0.13788	0.619843	0.00165
MMAR_3106	PPE37	23.2847	1.3285	0.473903	2.80332	0.00505792	0.0176509	PPE family protein	Rv2123	1.77578	0.0115	4.73399	2.89e-09
MMAR_4993	fadE27	105.153	1.01397	0.361953	2.80137	0.00508854	0.0177351	acyl-CoA dehydrogenase FadE27	Rv3505	1.22828	0.000156	2.62523	1.68e-16
MMAR_0903	pimB	74.8884	1.58422	0.569152	2.78347	0.005378	0.0185894	mannosyltransferase, PimB	Rv0557	0.682242	0.00101	0.997526	1.11e-06
MMAR_1271	ctpC	1335.46	0.437958	0.157812	2.77519	0.00551688	0.0189732	metal cation-transporting p-type ATPase C CtpC	Rv3270	0.367816	0.21865	0.500646	0.0854
MMAR_1764	mmpL7	2998.59	0.42607	0.154339	2.7606	0.00576944	0.0197174	conserved transmembrane transport protein MmpL7	Rv2942	0.629987	0.00775	1.00488	1.51e-05
MMAR_1813	MMAR_1813	21.6495	2.07843	0.760605	2.7326	0.00628357	0.0211431	conserved hypothetical protein	Rv2897c	0.711285	0.00436	1.45579	5.76e-10
MMAR_3075	pepE	63.0753	0.780138	0.287057	2.71771	0.00657348	0.0220641	dipeptidase PepE	Rv2089c	0.56553	0.0945	0.794418	0.021
MMAR_2710	MMAR_2710	180.71	0.717826	0.264932	2.70947	0.00673911	0.0225367	haloalkane dehalogenase	Rv1833c	2.3391	2.92e-33	3.03011	1.37e-56
MMAR_2365	glbN	7.48572	2.13066	0.788765	2.70126	0.00690773	0.0229318	bacterial-like globin, GlbN	Rv1542c	1.4355	0.00421	-0.851761	0.231733
MMAR_1104	esxU	10.7203	2.67705	0.997125	2.68477	0.00725791	0.0239195	EsaT-6 like protein, EsxU	Rv3445c	0.240472	0.634402	0.853718	0.0932
MMAR_1931	MMAR_1931	203.516	0.60371	0.225227	2.68045	0.00735236	0.0241361	conserved hypothetical protein	Rv2777c	0.45807	0.00521	0.612725	0.000144
MMAR_4195	MMAR_4195	456.969	0.301478	0.113231	2.66251	0.00775609	0.0252862	short-chain type dehydrogenase/reductase	Rv1245c	0.402823	0.0194	0.615834	0.000268
MMAR_2683	PPE31	52.7463	0.922238	0.347263	2.65574	0.00791358	0.0257073	PPE family protein	Rv1807	1.97688	1.02e-06	1.85567	9.21e-06
MMAR_5141	MMAR_5141	366.069	0.654395	0.246393	2.6559	0.00790982	0.0257073	DEAD/DEAH box helicase	Rv3649	0.676561	0.0043	1.50159	2.02e-11
MMAR_1338	whiB1	1917.12	0.639313	0.24123	2.65023	0.00804382	0.0260683	transcriptional regulatory protein Whib-like WhiB1	Rv3219	0.0889193	0.642134	0.334154	0.0408
MMAR_4994	fadD17	36.4052	0.941547	0.357901	2.63075	0.00851974	0.0272382	fatty-acid-CoA synthetase FadD17	Rv3506	0.898934	0.000148	1.76838	9.62e-16
MMAR_4082	ogt	62.5276	0.965018	0.368354	2.61982	0.00879774	0.0280447	methylated-DNA--protein-cysteine methyltransferase Ogt	Rv1316c	1.73538	8.61e-15	2.19788	1.92e-23
MMAR_1787	amt	171.224	0.500736	0.193775	2.58411	0.00976296	0.0308331	ammonium-transport integral membrane protein Amt	Rv2920c	1.94267	4.77e-12	1.32684	7.72e-06
MMAR_1589	MMAR_1589	25.4247	1.45826	0.570358	2.55675	0.0105655	0.0329477	conserved hypothetical membrane protein	Rv3070	0.54647	0.123888	0.878094	0.0145
MMAR_1623	ligB	178.124	0.550955	0.216526	2.54452	0.010943	0.034008	ATP-dependent DNA ligase LigB	Rv3062	0.964556	1.87e-06	1.58091	1.09e-15
MMAR_4324	PPE49	46.766	1.88866	0.751068	2.51464	0.0119155	0.0364832	PPE family protein	Rv3125c	0.417718	0.398899	1.00646	0.0856
MMAR_2292	MMAR_2292	389.6	0.316659	0.12766	2.48049	0.0131202	0.0394692	conserved hypothetical protein	Rv1486c	0.663288	1.68e-05	0.487577	0.00239
MMAR_0521	narK3_2	56.5257	0.97194	0.392839	2.47414	0.0133556	0.0401329	integral membrane nitrite extrusion protein NarK3_2	Rv0261c	1.635	8.41e-08	2.46602	1.49e-17
MMAR_1158	dnaE2	121.439	0.622285	0.257406	2.41753	0.0156264	0.0457217	DNA polymerase III, alpha chain, DnaE2	Rv3370c	1.86787	1.55e-23	2.39416	1.58e-38
MMAR_5276	MMAR_5276	52.8766	0.914709	0.378726	2.41522	0.0157256	0.0458886	transcriptional regulatory protein (probably AraC/XylS-family)	Rv3736	0.394167	0.0274	0.570459	0.00132
MMAR_0506	MMAR_0506	81.5484	0.918311	0.383132	2.39685	0.0165367	0.0478204	oxidoreductase	Rv0245	1.02965	1.91e-10	0.906624	1.02e-07
MMAR_1796	MMAR_1796	89.9369	0.674338	0.282774	2.38473	0.0170917	0.0492947	transcriptional regulatory protein (probably TetR-family)	Rv2912c	0.489606	0.0523	1.24333	8.89e-08
MMAR_0064	MMAR_0064	169.683	0.605988	0.255078	2.3757	0.0175158	0.0503048	hydrolase	Rv0045c	0.700291	0.000225	1.1592	2.47e-10
MMAR_4619	MMAR_4619	439.465	0.386329	0.164103	2.35418	0.0185635	0.0528404	conserved protein	Rv0910	0.445067	0.0251	0.652411	0.000864
MMAR_1997	MMAR_1997	774.156	0.418879	0.179094	2.33887	0.019342	0.0546569	conserved hypothetical hydrolase	Rv2715	0.368246	0.012	0.730762	1.12e-07
MMAR_5091	MMAR_5091	176.006	0.604881	0.259478	2.33115	0.0197456	0.0556753	conserved hypothetical protein	Rv3592	0.65821	7.83e-05	0.0955944	0.625068
MMAR_2694	MMAR_2694	68.95	0.551692	0.236733	2.33044	0.0197831	0.0557014	conserved hypothetical flavoprotein	Rv1817	0.921338	0.000256	0.496181	0.0627
MMAR_4405	MMAR_4405	73.1164	0.724503	0.31714	2.28449	0.0223425	0.0617591	conserved hypothetical protein	Rv1061	0.479379	0.0995	0.660258	0.0231
MMAR_0815	senX3	615.045	0.623032	0.272771	2.28409	0.0223664	0.0617939	two component sensor histidine kinase SenX3	Rv0490	0.493115	0.00048	0.485764	0.000569
MMAR_5173	cysK	896.161	0.253714	0.111447	2.27654	0.0228136	0.0629975	cysteine synthase CysK	Rv3684	0.722398	5.4e-07	1.02804	3.37e-13
MMAR_2215	fmt	187.309	0.646403	0.284588	2.27137	0.0231248	0.063535	methionyl-tRNA formyltransferase Fmt	Rv1406	1.16624	9.49e-13	1.71872	1.03e-26
MMAR_4784	MMAR_4784	954.848	0.582682	0.256568	2.27106	0.0231432	0.0635534	dehydrogenase	Rv0843	0.267342	0.530145	1.99268	7.53e-07
MMAR_4664	moaD2	24.9198	0.889826	0.395855	2.24786	0.0245853	0.0669068	molybdenum cofactor biosynthesis protein D 2 MoaD2	Rv0868c	0.747086	0.0226	0.834627	0.0133
MMAR_1638	MMAR_1638	55.3555	0.802839	0.359541	2.23295	0.025552	0.0689183	conserved hypothetical protein	Rv3054c	2.80076	3.22e-12	4.78119	1.18e-37
MMAR_4133	cysD	103.709	0.563728	0.252924	2.22884	0.0258244	0.0695154	sulfate adenylyltransferase subunit 2 CysD	Rv1285	2.31214	2.08e-21	2.24567	1.01e-19
MMAR_0517	nirD	13.2608	2.04917	0.924574	2.21634	0.0266682	0.071294	nitrite reductase [NAD(P)H] small subunit NirD	Rv0253	2.68096	5.16e-08	2.78679	1.76e-08
MMAR_5003	cyp142A3	144.338	0.924786	0.4194	2.20502	0.0274526	0.07314	cytochrome P450 142A3 Cyp142A3	Rv3518c	0.886389	0.0029	1.46236	7.04e-07
MMAR_4401	MMAR_4401	145.709	0.612549	0.278949	2.19592	0.0280978	0.0744946	conserved hypothetical protein	Rv1065	3.20232	3.4e-104	4.26328	4.94e-187
MMAR_1894	infB	4245.29	0.268309	0.122971	2.18188	0.0291183	0.0766413	translation initiation factor IF-2 InfB	Rv2839c	0.174704	0.381742	0.574357	0.00234
MMAR_4991	fdxD	85.6651	0.724648	0.336013	2.15661	0.031036	0.0810776	ferredoxin FdxD	Rv3503c	1.85356	3.66e-08	1.44119	5.7e-05
MMAR_4666	moaE2	220.492	0.650911	0.302755	2.14996	0.0315583	0.0822052	molybdenum cofactor biosynthesis protein E2 MoaE2	Rv0866	0.677817	0.0111	0.681201	0.012
MMAR_1510	fadE24	1630.1	0.420956	0.198294	2.12289	0.0337633	0.0864462	acyl-CoA dehydrogenase FadE24	Rv3139	0.40518	0.00767	0.229937	0.146022
MMAR_4274	fdxC	226.821	0.42838	0.202399	2.11651	0.0343012	0.0874536	ferredoxin FdxC	Rv1177	0.380573	0.107012	0.812824	0.000314
MMAR_5017	MMAR_5017	41.1139	1.24193	0.587646	2.11339	0.0345672	0.0880083	conserved hypothetical protein	Rv3529c	1.14582	0.0101	1.1467	0.0135
MMAR_5063	bphC	230.485	0.534281	0.252889	2.11271	0.0346253	0.0880607	biphenyl-2,3-diol 1,2-dioxygenase BphC	Rv3568c	1.45322	4.91e-15	1.8106	7.54e-23
MMAR_5100	clpC1	9491.89	0.302143	0.144294	2.09394	0.0362656	0.0912668	ATP-dependent protease ATP-binding subunit ClpC1	Rv3596c	0.355642	0.000646	0.644556	5.9e-11
MMAR_1949	MMAR_1949	117.028	0.720063	0.344346	2.0911	0.0365187	0.0914563	PE family protein	Rv2769c	0.382814	0.175099	0.835245	0.00234
MMAR_2862	fadE17	13.659	1.64312	0.788769	2.08315	0.0372378	0.0928559	acyl-CoA dehydrogenase FadE17	Rv1934c	-0.844493	0.125036	1.13863	0.00508
MMAR_5028	MMAR_5028	26.105	1.20952	0.581056	2.08158	0.0373807	0.0931698	conserved hypothetical protein	Rv3541c	1.2604	4.33e-06	2.6195	5.83e-27
MMAR_5022	mhpF_1	296.522	0.680613	0.329691	2.06439	0.0389803	0.0961523	acetaldehyde dehydrogenase, MhpF_1	Rv3535c	0.681834	0.000144	1.67819	2.86e-25
MMAR_4493	MMAR_4493	36.8747	0.739416	0.35891	2.06017	0.0393824	0.0967433	conserved hypothetical protein	Rv1000c	1.91755	2.59e-10	1.67914	3.44e-08
MMAR_1788	glnB	283.637	0.320626	0.155971	2.05569	0.0398128	0.0976686	nitrogen regulatory protein P-II GlnB	Rv2919c	1.92734	1.59e-17	2.14086	2.97e-21
MMAR_3084	prcA	411.822	0.418778	0.203996	2.05288	0.0400847	0.0982913	proteasome (alpha subunit) PrcA	Rv2109c	0.695445	0.00253	0.756537	0.00096

### Sheet: PDIM_synthesis_transport
		Zebrafish WT Gran Vs Broth								Mouse Alveolar macrophages vs Broth		Mouse Interstitial macrophages vs Broth
geneID	gene_name	baseMean	log2FoldChange	lfcSE	stat	pvalue	padj Value	Product	M. tb Orthologue	log2FoldChange_AM	padj Value_AM	log2FoldChange_IM	padj Value_IM
MMAR_1777	fadD26	4840.16	2.80473	0.214171	13.0958	3.48e-39	4.13e-37	fatty acyl-AMP ligase FadD26	Rv2930	0.354688	0.0503	0.915688	6.52e-08
MMAR_1776	ppsA	6319.55	2.30576	0.198641	11.6077	3.77e-31	2.85e-29	phenolpthiocerol synthesis type-I polyketide synthase PpsA	Rv2931	0.281334	0.176594	0.761787	7.01e-05
MMAR_1775	ppsB	4449.38	1.70932	0.182711	9.35533	8.33e-21	3.92e-19	phenolpthiocerol synthesis type-I polyketide synthase PpsB	Rv2932	0.875843	0.000188	1.32625	1.04e-08
MMAR_1774	ppsC	7217.07	1.26381	0.195311	6.47076	9.75e-11	1.74e-09	phenolpthiocerol synthesis type-I polyketide synthase PpsC	Rv2933	1.02344	5.1e-06	1.73691	2.03e-14
MMAR_1772	ppsE	6170.16	1.31793	0.212705	6.19605	5.79e-10	9.45e-09	phenolpthiocerol synthesis type-I polyketide synthase PpsE	Rv2935	0.426703	0.00536	0.773766	1.32e-07
MMAR_1773	ppsD	6967.98	1.03881	0.224309	4.63115	3.64e-06	3.02e-05	phenolpthiocerol synthesis type-I polyketide synthase PpsD	Rv2934	0.966337	5.57e-07	1.66022	1.29e-18
MMAR_1764	mmpL7	2998.59	0.42607	0.154339	2.7606	0.00576944	0.0197174	conserved transmembrane transport protein MmpL7	Rv2942	0.629987	0.00775	1.00488	1.51e-05

### Sheet: Kstr2_regulon
		Zebrafish WT Gran Vs Broth								Mouse Alveolar macrophages vs Broth		Mouse Interstitial macrophages vs Broth
geneID	gene_name	baseMean	log2FoldChange	lfcSE	stat	pvalue	padj Value	Product	M. tb Orthologue	log2FoldChange_AM	padj Value_AM	log2FoldChange_IM	padj Value_IM
MMAR_5041	MMAR_5041	233.224	2.77539	0.189835	14.6201	2.09e-48	4.07e-46	CoA-transferase (beta subunit)	Rv3552	3.46603	1.08e-53	4.39024	6.62e-87
MMAR_5036	MMAR_5036	547.023	2.25984	0.182431	12.3874	3.06e-35	2.83e-33	short-chain type dehydrogenase/reductase	Rv3548c	2.87767	1.3e-55	3.65931	1.15e-90
MMAR_5039	echA20	160.895	2.97369	0.251543	11.8218	3.01e-32	2.45e-30	enoyl-CoA hydratase EchA20	Rv3550	3.63856	5.55e-42	4.23197	6.08e-57
MMAR_5045	fadA6_1	1033.91	2.21777	0.191137	11.6031	3.98e-31	2.97e-29	acetyl-CoA acetyltransferase FadA6_1	Rv3556c	3.05517	5.54e-58	3.59765	2.62e-80
MMAR_5050	fadD3	189.821	2.31329	0.203638	11.3598	6.63e-30	4.63e-28	fatty-acid-CoA ligase FadD3	Rv3561	3.14822	8.79e-45	3.75892	4.18e-64
MMAR_5048	MMAR_5048	148.561	2.0417	0.194306	10.5077	7.97e-26	4.85e-24	short chain dehydrogenase	Rv3559c	2.35503	6.16e-31	3.13039	1.29e-55
MMAR_5040	MMAR_5040	182.861	2.97336	0.298387	9.9648	2.17e-23	1.15e-21	CoA-transferase (alpha subunit)	Rv3551	3.56713	1.01e-39	4.53466	2.68e-64
MMAR_5049	fadE30	261.505	2.31348	0.263046	8.79497	1.43e-18	5.57e-17	acyl-CoA dehydrogenase FadE30	Rv3560c	2.76429	2.12e-30	3.59186	2.43e-51
MMAR_5042	MMAR_5042	286.996	2.71815	0.327516	8.29929	1.05e-16	3.38e-15	2-nitropropane dioxygenase	Rv3553	3.29249	7.98e-39	4.41555	4.71e-70
MMAR_5051	fadE31	266.501	2.09039	0.260927	8.01138	1.13e-15	3.32e-14	acyl-CoA dehydrogenase FadE31	Rv3562	2.80762	1.38e-25	3.81261	7.47e-47
MMAR_5046	MMAR_5046	342.825	2.24448	0.310137	7.23705	4.59e-13	1.04e-11	transcriptional regulatory protein (probably TetR-family)	Rv3557c	3.53066	2.04e-44	4.01695	1.08e-57
MMAR_5054	aspB	559.375	1.05446	0.158693	6.64468	3.04e-11	5.71e-10	aspartate aminotransferase AspB	Rv3565	2.85949	3.42e-25	3.62815	1.67e-40
MMAR_5052	fadE32	223.331	1.9017	0.299626	6.34692	2.2e-10	3.75e-09	acyl-CoA dehydrogenase FadE32	Rv3563	2.51773	7.59e-23	3.58191	2.9e-46
MMAR_5037	MMAR_5037	139.859	2.07482	0.363742	5.70409	1.17e-08	1.57e-07	short-chain type dehydrogenase/reductase	Rv3549c	3.65903	6.9e-80	4.51251	8.81e-123
MMAR_5053	fadE33	119.288	1.74866	0.390296	4.48035	7.45e-06	5.63e-05	acyl-CoA dehydrogenase FadE33	Rv3564	2.64493	2.62e-40	3.59873	6.53e-77

### Sheet: Inorganic_nitrogen
		Zebrafish WT Gran Vs Broth								Mouse Alveolar macrophages vs Broth		Mouse Interstitial macrophages vs Broth
geneID	gene_name	baseMean	log2FoldChange	lfcSE	stat	pvalue	padj Value	Product	M. tb Orthologue	log2FoldChange_AM	padj Value_AM	log2FoldChange_IM	padj Value_IM
MMAR_0516	nirB	107.746	3.20954	0.486463	6.5977	4.18e-11	7.69e-10	nitrite reductase [NAD(P)H] large subunit [fad flavoprotein] NirB	Rv0252	3.48328	1.02e-19	3.1203	3.33e-16
MMAR_1787	amt	171.224	0.500736	0.193775	2.58411	0.00976296	0.0308331	ammonium-transport integral membrane protein Amt	Rv2920c	1.94267	4.77e-12	1.32684	7.72e-06
MMAR_0521	narK3_2	56.5257	0.97194	0.392839	2.47414	0.0133556	0.0401329	integral membrane nitrite extrusion protein NarK3_2	Rv0261c	1.635	8.41e-08	2.46602	1.49e-17
MMAR_0517	nirD	13.2608	2.04917	0.924574	2.21634	0.0266682	0.071294	nitrite reductase [NAD(P)H] small subunit NirD	Rv0253	2.68096	5.16e-08	2.78679	1.76e-08
MMAR_1788	glnB	283.637	0.320626	0.155971	2.05569	0.0398128	0.0976686	nitrogen regulatory protein P-II GlnB	Rv2919c	1.92734	1.59e-17	2.14086	2.97e-21
