## Supplementary Table 9 for "Granuloma Dual RNA-Seq Reveals Composite Transcriptional Programs Driven by Neutrophils and Necrosis within Tuberculous Granulomas"

### Sheet: Lineage_specific_mutations
Lineage	Genome_position	Ref	Alt	Codon_position	Mutation_type	Codong_change	Locus_tag	Gene	Possible function
Lineage 5	1240578	C	T	131	Nonsynonymous-Pro/P-LeT/L	CCC-CTC	Rv1115	Rv1115	Possible exported protein
M. bovis	1240241	T	C	19	Nonsynonymous-Ser/S-Pro/P	TCC-CCC	Rv1115	Rv1115	Possible exported protein
Lineage 3	1240744	C	A	186	Nonsynonymous-Asn/N-Lys/K	AAC-AAA	Rv1115	Rv1115	Possible exported protein
Lineage 5	964400	G	T	379	Nonsynonymous-Thr/T-Lys/K	ACG-AAG	Rv0867c	rpfA	Possible resuscitation-promoting factor RpfA
Lineage 1	2602575	G	A	296	Nonsynonymous-Pro/P-LeT/L	CCG-CTG	Rv2329c	narK1	Probable nitrite extrusion protein 1 NarK1 (nitrite facilitator 1)
Lineage 7	2603380	G	A	28	Nonsynonymous-Arg/R-Cys/C	CGT-TGT	Rv2329c	narK1	Probable nitrite extrusion protein 1 NarK1 (nitrite facilitator 1)
Lineage 5	2752132	A	G	17	Synonymous-LeT/L-LeT/L	TTG-CTG	Rv2450c	rpfE	Probable resuscitation-promoting factor RpfE
Lineage 1	2104779	C	T	15	Synonymous-Gly/G-Gly/G	GGG-GGA	Rv1856c	Rv1856c	Possible oxidoreductase
Lineage 1	420405	C	T	191	Nonsynonymous-Arg/R-Cys/C	CGT-TGT	Rv0350	dnaK	Probable chaperone protein DnaK (heat shock protein 70) (heat shock 70 kDa protein) (HSP70)
Lineage 7	420243	G	A	137	Nonsynonymous-Ala/A-Thr/T	GCC-ACC	Rv0350	dnaK	Probable chaperone protein DnaK (heat shock protein 70) (heat shock 70 kDa protein) (HSP70)
Lineage 5	2498200	G	T	153	Nonsynonymous-Met/M-Ile/I	ATG-ATT	Rv2225	panB	3-methyl-2-oxobutanoate hydroxymethyltransferase PanB
Lineage 3	1152805	T	A	265	Nonsynonymous-LeT/L-Gln/Q	CTG-CAG	Rv1029	kdpA	Probable potassium-transporting ATPase a chain KdpA (potassium-translocating ATPase a chain) (ATP phosphohydrolase [potassium-transporting] a chain) (potassium binding and translocating subunit A)
Lineage 3	1152863	A	G	284	Synonymous-Gln/Q-Gln/Q	CAA-CAG	Rv1029	kdpA	Probable potassium-transporting ATPase a chain KdpA (potassium-translocating ATPase a chain) (ATP phosphohydrolase [potassium-transporting] a chain) (potassium binding and translocating subunit A)
Lineage 3	1153388	C	T	459	Synonymous-Asn/N-Asn/N	AAC-AAT	Rv1029	kdpA	Probable potassium-transporting ATPase a chain KdpA (potassium-translocating ATPase a chain) (ATP phosphohydrolase [potassium-transporting] a chain) (potassium binding and translocating subunit A)
Lineage 5/6/bovis	256182	G	C	40	Nonsynonymous-Gly/G-Ala/A	GGC-GCC	Rv0214	fadD4	Probable fatty-acid-CoA ligase FadD4 (fatty-acid-CoA synthetase) (fatty-acid-CoA synthase)
Lineage 3	257071	C	T	336	Synonymous-Tyr/Y-Tyr/Y	TAC-TAT	Rv0214	fadD4	Probable fatty-acid-CoA ligase FadD4 (fatty-acid-CoA synthetase) (fatty-acid-CoA synthase)
Lineage 2/3/4	1659994	T	C	78	Nonsynonymous-Ser/S-Pro/P	TCG-CCG	Rv1472	echA12	Possible enoyl-CoA hydratase EchA12 (enoyl hydrase) (unsaturated acyl-CoA hydratase) (crotonase)
Lineage 1	1659902	T	C	47	Nonsynonymous-Val/V-Ala/A	GTC-GCC	Rv1472	echA12	Possible enoyl-CoA hydratase EchA12 (enoyl hydrase) (unsaturated acyl-CoA hydratase) (crotonase)
M. bovis	422379	C	T	224	Nonsynonymous-Ser/S-LeT/L	TCG-TTG	Rv0351	grpE	Probable GrpE protein (HSP-70 cofactor)
Lineage 6	3673210	G	T	295	Nonsynonymous-Gly/G-Cys/C	GGT-TGT	Rv3292	Rv3292	Conserved hypothetical protein
Lineage 5	331309	A	G	117	Nonsynonymous-LeT/L-Pro/P	CTG-CCG	Rv0275c	Rv0275c	Possible transcriptional regulatory protein (possibly TetR-family)
Lineage 2/3/4/7	331588	A	G	24	Nonsynonymous-LeT/L-Ser/S	TTG-TCG	Rv0275c	Rv0275c	Possible transcriptional regulatory protein (possibly TetR-family)
Lineage 7	331042	G	A	206	Nonsynonymous-Ser/S-Phe/F	TCC-TTC	Rv0275c	Rv0275c	Possible transcriptional regulatory protein (possibly TetR-family)
Lineage 6	2526709	T	C	382	Nonsynonymous-Met/M-Thr/T	ATG-ACG	Rv2251	Rv2251	Possible flavoprotein
Lineage 1	2727037	A	T	78	Nonsynonymous-Met/M-LeT/L	ATG-TTG	Rv2429	ahpD	Alkyl hydroperoxide reductase D protein AhpD (alkyl hydroperoxidase D)
Lineage 5/6/bovis	4401897	A	G	57	Nonsynonymous-Asp/D-Gly/G	GAC-GGC	Rv3913	trxB2	Probable thioredoxin reductase TrxB2 (TRXR) (TR)
Lineage 7	4402376	G	A	217	Nonsynonymous-Val/V-Met/M	GTG-ATG	Rv3913	trxB2	Probable thioredoxin reductase TrxB2 (TRXR) (TR)
Lineage 1	2553682	C	T	170	Synonymous-Tyr/Y-Tyr/Y	TAC-TAT	Rv2281	pitB	Putative phosphate-transport permease PitB
Lineage 5	2493513	T	C	77	Nonsynonymous-Gln/Q-Arg/R	CAG-CGG	Rv2222c	glnA2	Probable glutamine synthetase GlnA2 (glutamine synthase) (GS-II)
Lineage 1/2/3/4/7	422745	C	T	98	Synonymous-Gly/G-Gly/G	GGC-GGT	Rv0352	dnaJ1	Probable chaperone protein DnaJ1
Lineage 3	422678	G	A	76	Nonsynonymous-Arg/R-His/H	CGC-CAC	Rv0352	dnaJ1	Probable chaperone protein DnaJ1
Lineage 7	3837064	G	A	75	Synonymous-Gly/G-Gly/G	GGC-GGT	Rv3418c	groES	10 kDa chaperonin GroES (protein CPN10) (protein GroES) (BCG-a heat shock protein) (10 kDa antigen)
Lineage 5	2136642	C	T	129	Nonsynonymous-LeT/L-Phe/F	CTT-TTT	Rv1887	Rv1887	Hypothetical protein
M. bovis	4265726	G	C	311	Synonymous-Gly/G-Gly/G	GGC-GGG	Rv3804c	fbpA	Secreted antigen 85-a FbpA (mycolyl transferase 85A) (fibronectin-binding protein A) (antigen 85 complex A)
Lineage 3	4266647	A	G	4	Synonymous-Val/V-Val/V	GTT-GTC	Rv3804c	fbpA	Secreted antigen 85-a FbpA (mycolyl transferase 85A) (fibronectin-binding protein A) (antigen 85 complex A)
Lineage 7	4266344	G	A	105	Synonymous-Asp/D-Asp/D	GAC-GAT	Rv3804c	fbpA	Secreted antigen 85-a FbpA (mycolyl transferase 85A) (fibronectin-binding protein A) (antigen 85 complex A)
Lineage 7	1502798	C	T	53	Nonsynonymous-Thr/T-Ile/I	ACC-ATC	Rv1334	mec	Possible hydrolase
Lineage 5	2615969	C	A	426	Nonsynonymous-Ala/A-GlT/E	GCG-GAG	Rv2339	mmpL9	Probable conserved transmembrane transport protein MmpL9
Lineage 5	2616527	G	T	612	Nonsynonymous-Arg/R-LeT/L	CGG-CTG	Rv2339	mmpL9	Probable conserved transmembrane transport protein MmpL9
Lineage 5	2617442	C	A	917	Nonsynonymous-Ser/S-stop	TCG-TAG	Rv2339	mmpL9	Probable conserved transmembrane transport protein MmpL9
M. bovis	2614823	C	T	44	Nonsynonymous-Ala/A-Val/V	GCC-GTC	Rv2339	mmpL9	Probable conserved transmembrane transport protein MmpL9
Lineage 6	2614882	G	A	64	Nonsynonymous-Ala/A-Thr/T	GCG-ACG	Rv2339	mmpL9	Probable conserved transmembrane transport protein MmpL9
Lineage 3	2615413	A	G	241	Nonsynonymous-Thr/T-Ala/A	ACC-GCC	Rv2339	mmpL9	Probable conserved transmembrane transport protein MmpL9
Lineage 7	2617149	C	T	819	Synonymous-His/H-His/H	CAC-CAT	Rv2339	mmpL9	Probable conserved transmembrane transport protein MmpL9
Lineage 5	3674194	G	C	198	Nonsynonymous-Gly/G-Ala/A	GGC-GCC	Rv3293	pcd	Probable piperideine-6-carboxilic acid dehydrogenase Pcd (piperideine-6-carboxylate dehydrogenase)
M. bovis	3674418	G	T	273	Nonsynonymous-Gly/G-Cys/C	GGC-TGC	Rv3293	pcd	Probable piperideine-6-carboxilic acid dehydrogenase Pcd (piperideine-6-carboxylate dehydrogenase)
Lineage 2	3674157	T	A	186	Nonsynonymous-Cys/C-Ser/S	TGC-AGC	Rv3293	pcd	Probable piperideine-6-carboxilic acid dehydrogenase Pcd (piperideine-6-carboxylate dehydrogenase)
Lineage 2/3	572591	C	T	294	Synonymous-Asp/D-Asp/D	GAC-GAT	Rv0483	lprQ	Probable conserved lipoprotein LprQ
Lineage 5	1358934	T	G	171	Nonsynonymous-Ser/S-Arg/R	AGT-CGT	Rv1215c	Rv1215c	Conserved protein
Lineage 2/3/4/7	1358940	A	C	169	Nonsynonymous-Ser/S-Ala/A	TCA-GCA	Rv1215c	Rv1215c	Conserved protein
Lineage 7	1358592	G	A	285	Nonsynonymous-Arg/R-Cys/C	CGC-TGC	Rv1215c	Rv1215c	Conserved protein
Lineage 6/bovis	3283592	G	C	86	Synonymous-Gly/G-Gly/G	GGG-GGC	Rv2941	fadD28	Fatty-acid-AMP ligase FadD28 (fatty-acid-AMP synthetase) (fatty-acid-AMP synthase)
M. bovis	3283492	A	G	53	Nonsynonymous-Gln/Q-Arg/R	CAG-CGG	Rv2941	fadD28	Fatty-acid-AMP ligase FadD28 (fatty-acid-AMP synthetase) (fatty-acid-AMP synthase)
Lineage 2	3284855	C	T	507	Synonymous-Ile/I-Ile/I	ATC-ATT	Rv2941	fadD28	Fatty-acid-AMP ligase FadD28 (fatty-acid-AMP synthetase) (fatty-acid-AMP synthase)

### Sheet: SRA_List
Lineage	SRA
Lineage1.1	SRR1169471
Lineage1.1	SRR12380555
Lineage1.1	SRR2100286
Lineage1.2	ERR4809116
Lineage1.2	SRR12380764
Lineage1.2	SRR12882260
Lineage2	ERR2515372
Lineage2	ERR2843490
Lineage2	ERR4809042
Lineage2	ERR4830300
Lineage2	ERR502911
Lineage2	ERR551360
Lineage2	ERR5864123
Lineage2	ERR6362799
Lineage2	ERR6866950
Lineage2	SRR11662470
Lineage2	SRR12420817
Lineage2	SRR12708394
Lineage2	SRR15368723
Lineage2	SRR15723107
Lineage2	SRR1723867
Lineage2	SRR18500616
Lineage2	SRR5067243
Lineage2	SRR5067438
Lineage3	ERR4831445
Lineage3	SRR12882374
Lineage3	SRR5341391
Lineage4.1	ERR4025123
Lineage4.1	ERR4095821
Lineage4.1	ERR4819648
Lineage4.1	ERR760836
Lineage4.1	SRR1165693
Lineage4.1	SRR6797347
Lineage4.2	SRR10380081
Lineage4.2	SRR16149151
Lineage4.2	SRR7755656
Lineage4.3	ERR176452
Lineage4.3	ERR245767
Lineage4.3	ERR3256263
Lineage4.3	ERR4024982
Lineage4.3	ERR4821630
Lineage4.3	SRR10851670
Lineage4.4	ERR2515429
Lineage4.4	ERR5729814
Lineage4.4	SRR10809136
Lineage4.5	ERR1034656
Lineage4.5	ERR4810878
Lineage4.5	ERR552676
Lineage4.6	ERR4829733
Lineage4.6	ERR6359123
Lineage4.6	SRR12634574
Lineage4.7	ERR2517527
Lineage4.7	ERR3132173
Lineage4.7	ERR6358978
Lineage4.8	ERR4818388
Lineage4.8	ERR978730
Lineage4.8	SRR7645893
Lineage4.9	ERR4817611
Lineage4.9	ERR5979654
Lineage4.9	SRR18149560
Lineage5	ERR3170451
Lineage5	ERR3170464
Lineage5	ERR4192408
Lineage6	ERR3799582
Lineage6	ERR3806628
Lineage6	ERR841468
Lineage7	ERR1200618
Lineage7	ERR1200639
Lineage7	ERR756345
